# Flexible phosphorus allocation to the phosphoproteome underpins diatom regulatory adaptations to fluctuating phosphate supply

**DOI:** 10.64898/2026.11.11.763867

**Authors:** Yasmin Meeda, Yousef Touhami, Susan Wharam, GE Jiayou, Ellen L. Harrison, Qiong Zhang, Kate J. Heesom, Philip A. Lewis, Adam Monier, Glen L. Wheeler, Katherine E. Helliwell

## Abstract

Diatoms are major drivers of marine phosphorus (P) cycling and are highly adapted to cope with variable P supply. P-starved diatoms can sense increases in P availability within seconds, accumulating this limiting resource through luxury polyphosphate (polyP) storage. Yet, how diatoms coordinate such responses is unknown. Protein phosphorylation is a core mechanism for environmental signal transduction in eukaryotes, but how cells balance investment in protein phosphorylation against competing physiological demands during P limitation is poorly understood. Here, we characterise system-wide remodelling of the *Phaeodactylum tricornutum* phosphoproteome in response to P deficiency and subsequent resupply. We identify widespread proteome dephosphorylation across 44% of phosphosites, revealing a previously unrecognised P-sparing strategy in marine phytoplankton. Following P resupply, diatoms orchestrate extensive phosphoproteome reprogramming within minutes. We characterise previously unrecognized components for early recovery from P limitation, including a novel environmentally prevalent intracellular H⁺/phosphate transporter strongly conserved in diverse diatoms. We also identify a vacuolar Ca²⁺-dependent protein kinase (CDPK) associated with polyP-storage granules. Mutant and inhibitor analyses demonstrate a role for Ca^2+^- and CDPK-signalling in the regulation of luxury polyP accumulation. Our findings reveal that recovery from P starvation is mediated by rapid phosphoregulatory control of intracellular P trafficking, organellar ATP generation coupled with luxury P storage, enabling diatoms to exploit newly available P and thrive in fluctuating P regimes. Collectively, our study uncovers the phosphoproteome as a flexible intracellular P reservoir and establishes mechanistic links between intracellular P budgeting, signalling and the marine P cycle.
