## Supplementary material for "Flexible phosphorus allocation to the phosphoproteome underpins diatom regulatory adaptations to fluctuating phosphate supply": Dataset S1

### Sheet: Dataset S1
					Low versus high phosphate
Accession no.	Uniprot.ID_Inf_Annotation_Gene.Names..primary.	Uniprot.ID_Inf_Annotation_Protein.names	Other annotation/details	JGI protein ID.	Log2FC protein abundance	T-Test (p-value)
B7G2Z5		Predicted protein	carbon metabolism - cytochrome c6	PHATRDRAFT_37509	3.48906	8.06933e-05
B7FPN4		Predicted protein	Predicted protein	PHATRDRAFT_42816	3.13724	2.08051e-05
B7GBF3		Alkaline phosphatase, EC 3.1.3.1	Alkaline phosphatase, EC 3.1.3.1	PHATRDRAFT_49678	2.81454	0.000403379
B7G4A0		Predicted protein	5'-Nucleotidase/apyrase	PHATRDRAFT_47612	2.75074	0.000638829
B7G4H1		Predicted protein	sodium-dependent phosphate transport [GO:0044341]	PHATRDRAFT_47667	2.68084	0.000152799
B7G680		Predicted protein	Predicted protein	PHATRDRAFT_48169	2.62757	0.00199714
B7GC94	GAPDH_3	Glyceraldehyde-3-phosphate dehydrogenase, EC 1.2.1.12		GAPDH_3 PHATRDRAFT_23598	2.3125	2.70736e-07
B7G8M5		Predicted protein	Alkaline phosphotase	PHATRDRAFT_39432	2.29354	0.000164019
B7GBF0		Predicted protein	sodium dependent phosphate transporter	PHATRDRAFT_40433	2.2873	2.75541e-05
B7G108		Predicted protein	protein kinase - PSR1 motif	PHATRDRAFT_36322	2.28017	5.28022e-05
B7G571		Predicted protein	HYP (alkaline phosphatase)	PHATRDRAFT_47869	2.26049	1.94714e-05
B7G375		Predicted protein		PHATRDRAFT_47387	2.24113	0.00616142
B7FPV0		Predicted protein		PHATRDRAFT_42871	2.22591	0.00077436
B7G9N2		Predicted protein		PHATRDRAFT_49148	2.21484	0.00025376
B7GBH3		Predicted protein	COG4222/phytase-like	PHATRDRAFT_49693	2.1961	0.000166016
B7G3R5		Predicted protein	PSR1	PHATRDRAFT_47256	2.17586	0.000179615
B7S3Q0		Predicted protein		PHATRDRAFT_bd1583	2.16875	0.000970758
B7FT54		Predicted protein	Calcineurin-like phosphoesterase/5'-nucleotidase/apyrase - psr1 motif	PHATRDRAFT_43694	2.14084	0.00239547
B7G119		Predicted protein	Pirin	PHATRDRAFT_27889	2.08497	2.10009e-05
B7FUI1		Predicted protein		PHATRDRAFT_50806	2.04606	0.000623486
B7GAN1		Ethanolamine-phosphate cytidylyltransferase, EC 2.7.7.14 (CTP:phosphoethanolamine cytidylyltransferase)		PHATRDRAFT_40163	2.03359	0.000495993
B7FTR9		Predicted protein		PHATRDRAFT_44340	1.98313	0.000134941
B7FQ33		Predicted protein	Glycerophosphoryl diester phosphodiesterase	PHATRDRAFT_32057	1.91276	1.07796e-05
B7S4E5		Predicted protein		PHATRDRAFT_bd1471	1.91262	1.61232e-06
B7GEL1		Predicted protein		PHATRDRAFT_50588	1.90103	0.000755244
B7G9A5		Predicted protein		PHATRDRAFT_15516	1.88133	0.000468361
B7GAB9		Predicted protein		PHATRDRAFT_49355	1.84669	0.000257856
B7FW81		Predicted protein		PHATRDRAFT_44952	1.8369	0.00721696
B7FQ61		Predicted protein		PHATRDRAFT_2761	1.83664	2.74968e-05
B7G4X5		Predicted protein		PHATRDRAFT_47795	1.81709	1.20165e-06
B7GCM8		Predicted protein	polyp metabolism vtc	PHATRDRAFT_50019	1.80688	1.88144e-06
B7G4T4		Predicted protein		PHATRDRAFT_47760	1.80678	0.00331271
B5Y3G0		Inositol hexakisphosphate and diphosphoinositol-pentakisphosphate kinase, EC 2.7.4.21, EC 2.7.4.24	PPIP5K	PHATR_46684	1.78302	0.000249083
B7S4E4		2-hydroxyacid dehydrogenase		PHATRDRAFT_bd1469	1.76674	0.00211303
B7FWB4		Predicted protein		PHATRDRAFT_45053	1.75746	5.8048e-06
B7FPV1		Predicted protein	betaine lipid synthase	PHATRDRAFT_42872	1.71755	0.000282741
B7GAF0		Predicted protein		PHATRDRAFT_49384	1.71139	0.00413429
B7FWS3		Predicted protein		PHATRDRAFT_45187	1.71109	0.00216905
B7FWP1	Fru3	Frustulin 3		Fru3 PHATRDRAFT_51797	1.70228	0.0370141
B7FV57		DNA-(apurinic or apyrimidinic site) lyase, EC 4.2.99.18		PHATRDRAFT_44981	1.70105	0.00011801
B7FQG6		Predicted protein		PHATRDRAFT_9372	1.69343	0.000564929
B7FYI5		Predicted protein	ferredoxin-domain protein	PHATRDRAFT_45684	1.68893	0.00020264
B7FVV4		Predicted protein		PHATRDRAFT_8293	1.64453	0.0102156
B7FZK5		Predicted protein		PHATRDRAFT_45727	1.63778	0.00468459
B7G7T4		Predicted protein		PHATRDRAFT_39093	1.6333	0.00223357
B7G1E5	myoA1	Predicted protein		myoA1 PHATRDRAFT_52058	1.6271	0.00105209
B7G4W4		Predicted protein		PHATRDRAFT_47783	1.62082	0.000284611
B7G6E4		Predicted protein		PHATRDRAFT_22279	1.60315	0.000202373
B5Y3G3		Predicted protein	cdpk1	PHATR_21006	1.60228	0.000850591
B7G968		Predicted protein		PHATRDRAFT_39627	1.59754	0.00323551
B5Y506		Palmitoyl-protein thioesterase 1, EC 3.1.2.22 (Palmitoyl-protein hydrolase 1)		PHATR_10454	1.59523	0.00987504
B7FZY8		Predicted protein		PHATRDRAFT_35949	1.58088	0.00038302
B7FT87		Predicted protein		PHATRDRAFT_43725	1.56356	0.00199025
B7FPE6		Predicted protein		PHATRDRAFT_31810	1.52647	0.000672758
B7GA71		Predicted protein	Fe oxygenase family protein	PHATRDRAFT_49314	1.52214	0.00187539
B7FVD3		Predicted protein		PHATRDRAFT_44712	1.51199	0.000546775
B7FUU4		Predicted protein		PHATRDRAFT_44659	1.50723	0.000839255
B7FQ36		Predicted protein		PHATRDRAFT_42942	1.49236	0.00379428
B7FPC8		Predicted protein		PHATRDRAFT_42736	1.49175	0.000274151
B7FXA3		Predicted protein		PHATRDRAFT_45323	1.48371	0.0443035
B5Y3T4		Predicted protein		PHATR_46796	1.4828	0.00082185
B7G2A6		Predicted protein		PHATRDRAFT_54686	1.46809	0.000775029
B7G8V6		Predicted protein	phosphate H+ symporter/ inorganic P transporter	PHATRDRAFT_39515	1.46343	0.0225343
B7GEA4		Predicted protein		PHATRDRAFT_50498	1.45862	0.00682544
B7G7I4		Predicted protein	chromate transporter	PHATRDRAFT_48511	1.45497	0.000413889
B7G9V4		Predicted protein		PHATRDRAFT_49218	1.45115	2.79125e-05
B7FVD2		Predicted protein		PHATRDRAFT_11423	1.44385	1.82113e-06
B7FVJ9		Predicted protein		PHATRDRAFT_44765	1.44277	0.0347831
B5Y440		Predicted protein		PHATR_46891	1.4407	0.000949336
B7FZD7		Malic enzyme	NADP-dependent malic	PHATRDRAFT_51970	1.4383	1.25456e-05
B7S4B2		Alcohol dehydrogenase		PHATRDRAFT_bd1820	1.43582	0.00273889
B7G2Z3		Predicted protein	Na/Pi co transporter	PHATRDRAFT_47329	1.42819	0.0031516
B7GAF5		Predicted protein		PHATRDRAFT_49389	1.42455	3.5784e-05
B7G542		Predicted protein		PHATRDRAFT_47846	1.41626	0.000734118
B7GCG2		Predicted protein		PHATRDRAFT_49962	1.40804	0.0107502
B7GDH0		Predicted protein		PHATRDRAFT_50256	1.4075	0.000142438
B7FRN9		Predicted protein		PHATRDRAFT_42546	1.40347	0.00930024
B7FNS9		Predicted protein		PHATRDRAFT_42571	1.39596	0.00305267
B5Y3S8		Predicted protein		PHATR_46790	1.39588	0.0135546
B7G2Y3		Predicted protein	sodium phosphate cotransporter	PHATRDRAFT_47239	1.38847	0.0126435
B5Y4J7		Predicted protein		PHATR_43856	1.36921	0.00673831
B7G0D6		Predicted protein		PHATRDRAFT_36098	1.36524	0.00046788
B7GBV0		Predicted protein		PHATRDRAFT_49774	1.36403	0.00576658
B7G3D1		Predicted protein	spx domain protein	PHATRDRAFT_47434	1.34675	6.88993e-05
B7GE51	UGP/PGM	UTP--glucose-1-phosphate uridylyltransferase, EC 2.7.7.9		UGP/PGM PHATRDRAFT_50444	1.34221	0.00167305
B7G8J4		Predicted protein	Lipopolysaccharide modifying enzyme	PHATRDRAFT_48834	1.33488	0.00550225
B7FZH8		Predicted protein		PHATRDRAFT_35876	1.33241	2.66028e-07
B7G9U8		Predicted protein		PHATRDRAFT_49212	1.32742	0.000974988
B7G4J8	PFK1	Pyrophosphate-dependent phosphofructose kinase		PFK1 PHATRDRAFT_47690	1.32676	0.000155757
B7GCL1		Glutathione gamma-glutamylcysteinyltransferase, EC 2.3.2.15		PHATRDRAFT_50006	1.32078	0.00219334
B5Y5D4		Annexin		PHATR_44109	1.31402	0.000333547
B7G6D3	MCA-IIIc	Metacaspase III c, PtMCA-IIIc, EC 3.4.22.- [Cleaved into: Small subunit p10; Large subunit p20 ]	metacaspase	MCA-IIIc PHATRDRAFT_54873	1.31219	0.00014765
B7FZS7	H2A-m2	Histone H2A		H2A-m2 PHATRDRAFT_46020	1.31145	0.0037978
B7G7Q2		Predicted protein		PHATRDRAFT_48570	1.30979	4.43871e-05
B7GCV0		Acyl desaturase		PHATRDRAFT_55137	1.30576	0.0171672
B7FRD1	SBPase	Seduheptulose bisphosphatase		SBPase PHATRDRAFT_56467	1.30461	0.00122137
B7GBE8		Predicted protein		PHATRDRAFT_40431	1.29741	0.00428411
B7G8B7		Glucokinase		PHATRDRAFT_48774	1.29471	0.00422603
B7FVV9		Predicted protein		PHATRDRAFT_44848	1.28973	5.82327e-05
B5Y3F8		Predicted protein	cdpk	PHATR_1103	1.28895	0.00265051
B7GCQ5		Predicted protein		PHATRDRAFT_23694	1.28449	3.96617e-05
B7G2X7		Predicted protein		PHATRDRAFT_47232	1.28163	0.000112744
B7S4D8		Predicted protein		PHATRDRAFT_bd1463	1.27942	8.88407e-06
B7FUR3		THO complex subunit 2		PHATRDRAFT_44632	1.2788	0.0161724
B7GCV9	Lhcr10	Protein fucoxanthin chlorophyll a/c protein		Lhcr10 PHATRDRAFT_50086	1.27793	0.000259466
B7FVW7	myoA4	Predicted protein		myoA4 PHATRDRAFT_432	1.27729	0.000213247
B7G067		Predicted protein		PHATRDRAFT_46136	1.27637	0.0226501
B7G4P1		Predicted protein		PHATRDRAFT_38009	1.27397	0.0206384
B7FU78		Predicted protein		PHATRDRAFT_44468	1.2676	0.00562108
B7G4R5		Predicted protein		PHATRDRAFT_47745	1.26439	0.00306414
B7FY21		Predicted protein		PHATRDRAFT_45547	1.26097	4.99244e-05
B7G6A8		Predicted protein		PHATRDRAFT_14787	1.25474	0.0016724
B7FTB1		Predicted protein		PHATRDRAFT_33025	1.25322	0.0126105
B7GE42		Predicted protein		PHATRDRAFT_50435	1.25176	0.000269119
B7G1F2	Sec7D	Predicted protein		Sec7D PHATRDRAFT_54591	1.24246	7.56953e-05
B7G905		Predicted protein		PHATRDRAFT_48955	1.24235	0.00578873
B7FW31		Predicted protein		PHATRDRAFT_4003	1.24165	0.00072485
B7FY43		Predicted protein		PHATRDRAFT_20026	1.2409	0.00551364
B7FZ43		Predicted protein		PHATRDRAFT_45908	1.23501	2.60752e-05
B7GEE8		Predicted protein		PHATRDRAFT_50535	1.23101	0.000269471
B7S3S9		Predicted protein		PHATRDRAFT_bd249 PHATRDRAFT_bd304	1.22278	0.00416567
B7GD25		Predicted protein		PHATRDRAFT_50132	1.2201	0.00561337
B7FW89		Predicted protein		PHATRDRAFT_34632	1.21009	0.00109685
B7GCR0		Predicted protein		PHATRDRAFT_50045	1.20663	0.000481782
B7G2P3		Predicted protein		PHATRDRAFT_47157	1.20602	0.00306986
B7FTV9		Predicted protein		PHATRDRAFT_44369	1.20378	0.00451905
B7G3L7	DYN1	Predicted protein		DYN1 PHATRDRAFT_54751	1.2036	0.00878964
B7FU16		Predicted protein		PHATRDRAFT_44420	1.19472	0.000340014
B7S439		Predicted protein		PHATRDRAFT_bd719	1.19425	3.73835e-05
B7FRC1	Fba4	Fructose-bisphosphate aldolase, EC 4.1.2.13		Fba4 PHATRDRAFT_42447	1.19326	1.50539e-05
B7GE93		Predicted protein		PHATRDRAFT_41450	1.19067	0.00142066
B5Y3G5		Predicted protein		PHATR_46688	1.18306	0.00162367
B7FRI9		Predicted protein		PHATRDRAFT_42507	1.18162	0.00214296
B7S491		Predicted protein		PHATRDRAFT_bd1023	1.15819	0.000611605
B7FW67		Cytochrome P450, EC 1.14.-.-		PHATRDRAFT_51757	1.15675	0.000113055
B5Y4B4		Predicted protein		PHATR_46953	1.15329	0.00980082
B7FRS7		Predicted protein		PHATRDRAFT_43298	1.15072	3.78318e-07
B7GE08		Predicted protein		PHATRDRAFT_41359	1.14745	0.00558352
B5Y3C2		Predicted protein		PHATR_20948	1.14713	0.0199307
B7FYG5		Predicted protein		PHATRDRAFT_35419	1.14585	0.0187023
B7G7E4		Predicted protein		PHATRDRAFT_48695	1.14266	0.00704764
B7FR19		Predicted protein		PHATRDRAFT_43225	1.14073	0.00733281
B7G5P7		Adenosine deaminase, EC 3.5.4.4		PHATRDRAFT_22117	1.13368	0.0158915
B7FX53		Predicted protein		PHATRDRAFT_45287	1.13312	0.00318204
B7FUK0		Predicted protein		PHATRDRAFT_44578	1.13303	0.00283504
B7G6G1		Predicted protein		PHATRDRAFT_48237	1.13136	0.000671862
B7FSJ2		Predicted protein		PHATRDRAFT_43530	1.12913	0.00114187
B7FSJ6		Predicted protein		PHATRDRAFT_32759	1.12737	0.00180314
B7G9S7		Predicted protein		PHATRDRAFT_15844	1.12146	0.0021886
B7FVC8		Predicted protein		PHATRDRAFT_45033	1.1174	0.00274421
B7FXB1		Predicted protein		PHATRDRAFT_19805	1.1147	0.0244392
B7G0Z8		Predicted protein	OSCA channel	PHATRDRAFT_36312	1.11256	0.00586075
B7FVK5		Predicted protein		PHATRDRAFT_34275	1.11188	0.00365222
B7G7F4		Predicted protein		PHATRDRAFT_48702	1.11128	0.000434369
B7GEA8		Predicted protein		PHATRDRAFT_50503	1.10664	0.000860898
B7FZQ4		Predicted protein		PHATRDRAFT_45761	1.1048	0.00114234
B7FRI5		Predicted protein		PHATRDRAFT_42504	1.10411	0.00044256
B7GE63		Predicted protein		PHATRDRAFT_50456	1.10386	0.000621945
B7FPD3		Protein-tyrosine sulfotransferase, EC 2.8.2.20		PHATRDRAFT_42741	1.10297	0.00901813
B7G0D7		Predicted protein		PHATRDRAFT_46194	1.10281	0.0067415
B7G927		Predicted protein		PHATRDRAFT_48972	1.10236	0.00187781
B7G2L6		DNA topoisomerase 2, EC 5.6.2.2		PHATRDRAFT_52174	1.0954	0.0113426
B7G5U3	fru2	Frustulin 2		fru2 PHATRDRAFT_48054	1.09442	0.0275948
B7G3I3	PTD9	Desaturase delta 9 desaturase		PTD9 PHATRDRAFT_28797	1.09341	0.000628843
B5Y5U5		Predicted protein		PHATR_33631	1.0925	0.0101121
B5Y5A7		Predicted protein		PHATR_44084	1.09014	0.00830651
B7FW69		Predicted protein		PHATRDRAFT_44942	1.08905	0.000554753
B7FR99		Predicted protein		PHATRDRAFT_42434	1.08387	4.35519e-05
B7GDW4		Predicted protein		PHATRDRAFT_50366	1.08363	0.00119555
B7FQB2		Predicted protein		PHATRDRAFT_54026	1.08351	0.000327834
B7G1E0		Predicted protein		PHATRDRAFT_46484	1.08299	2.29988e-05
B7G8C2		Predicted protein		PHATRDRAFT_48778	1.08271	0.00123321
B5Y4A9		Predicted protein		PHATR_37020	1.07521	0.00804451
B7FTF5		Peptide-methionine (S)-S-oxide reductase, EC 1.8.4.11 (Peptide-methionine (S)-S-oxide reductase)		PHATRDRAFT_9912	1.07319	2.79938e-05
B7FXI8		Predicted protein		PHATRDRAFT_45393	1.0707	0.000988213
B5Y554		Predicted protein		PHATR_44036	1.06907	0.00638914
B5Y5E1		Predicted protein		PHATR_44116	1.06898	0.000350716
B7G2Z6		Predicted protein		PHATRDRAFT_47332	1.06817	0.000407265
B7G7B0		Endonuclease, EC 3.1.30.-		PHATRDRAFT_29606	1.06629	0.000577884
B7FRB6		Predicted protein		PHATRDRAFT_31433	1.06603	0.00129899
B7FPP2		Predicted protein		PHATRDRAFT_42824	1.06563	6.01119e-05
B7G0D1		Predicted protein		PHATRDRAFT_36093	1.06519	0.00189676
B7GBA3		Predicted protein		PHATRDRAFT_49632	1.06481	0.0184799
B7GCG3		Predicted protein		PHATRDRAFT_49963	1.06478	0.000251481
B7FXN5		Predicted protein		PHATRDRAFT_45431	1.06373	0.000464438
B7FUT9		Predicted protein		PHATRDRAFT_19191	1.05518	0.00348142
B7G7A4		Predicted protein		PHATRDRAFT_48479	1.05413	0.00523378
B7G0G2		Predicted protein	serine/threonin phosphatase 2c family	PHATRDRAFT_12577	1.05278	0.0107918
B7G7X5		Predicted protein		PHATRDRAFT_48625	1.05251	0.01512
B7G4F6		Uncharacterized protein		PHATRDRAFT_47656	1.05199	0.00780035
B5Y3J5		Predicted protein		PHATR_46711	1.04984	0.000367536
B7FZ35		Predicted protein	TLC domain protein	PHATRDRAFT_45902	1.04926	0.00238696
B5Y454		Protein phosphatase, EC 3.1.3.16		PHATR_46903	1.0486	5.44421e-06
B5Y4W4	SMC	Predicted protein		SMC PHATR_43956	1.04843	0.0133959
B7G1C9		Predicted protein		PHATRDRAFT_46476	1.044	0.00670761
B7G350		Predicted protein		PHATRDRAFT_47373	1.04169	0.000892361
B7GAC4		Predicted protein		PHATRDRAFT_30282	1.03336	0.000771631
B7GAB2		Predicted protein		PHATRDRAFT_49350	1.03242	0.00514125
B7FR39	H3-1c	Histone H3		H3-1c H3-1a H3-1b PHATRDRAFT_11841 PHATRDRAFT_50695 PHATRDRAFT_50872	1.03017	0.00288879
B7G909		Predicted protein		PHATRDRAFT_48959	1.03002	0.00128233
B7FVC3		Predicted protein		PHATRDRAFT_45028	1.02895	1.11938e-05
B7G8H1		Predicted protein		PHATRDRAFT_7181	1.02635	0.00295204
B7G8H2		Predicted protein		PHATRDRAFT_15422	1.02548	0.000707938
B7GCJ5		Predicted protein		PHATRDRAFT_49990	1.02527	0.0043813
B7G6H1		Predicted protein		PHATRDRAFT_48245	1.02285	0.00610842
B7FW40		Predicted protein		PHATRDRAFT_11403	1.02113	0.00678763
B7FVR9		Predicted protein		PHATRDRAFT_44821	1.01798	0.00171488
B7G6Y2		Predicted protein		PHATRDRAFT_48383	1.01728	0.000400788
B5Y5L6		Predicted protein		PHATR_44181	1.01089	0.000782833
B7FSY4		Predicted protein		PHATRDRAFT_43636	1.01012	0.00871958
B7G5M7		Predicted protein		PHATRDRAFT_48003	1.00869	0.000927527
B7GBI2		Predicted protein		PHATRDRAFT_49702	1.00774	0.008828
B7G271		Alanine racemase		PHATRDRAFT_47025	1.00721	0.00037116
B5Y4R2		Predicted protein		PHATR_43911	1.0068	0.0378674
B7GCG9		Pyrophosphate--fructose 6-phosphate 1-phosphotransferase, EC 2.7.1.90 (6-phosphofructokinase, pyrophosphate dependent) (PPi-dependent phosphofructokinase, PPi-PFK) (Pyrophosphate-dependent 6-phosphofructose-1-kinase)		PHATRDRAFT_55126	1.00502	9.60368e-05
B7GA15		Predicted protein		PHATRDRAFT_56585	1.00429	0.00105835
B7GA86		Predicted protein		PHATRDRAFT_2542	1.00363	0.000184313
B7G729		Predicted protein		PHATRDRAFT_48422	1.00266	0.000153665
B7FV69		Predicted protein		PHATRDRAFT_11373	1.00131	0.0148251
B5Y4K9		Predicted protein		PHATR_43867	1.00101	0.0086468
B7FSZ0		Predicted protein		PHATRDRAFT_43641	1.0006	0.00028961
B5Y5M0		Predicted protein		PHATR_18769	-1.00291	0.0040267
B7G4U3	TRPB	Tryptophan synthase, EC 4.2.1.20		TRPB PHATRDRAFT_52286	-1.00591	0.00127383
A0T0K6	tufA	Elongation factor Tu, chloroplastic, EF-Tu		tufA	-1.00593	0.000863769
B7FY45		Predicted protein		PHATRDRAFT_45570	-1.0067	0.00657481
B7G6L0		Predicted protein		PHATRDRAFT_48280	-1.00985	1.6803e-05
B7G8N3		Predicted protein		PHATRDRAFT_48867	-1.01276	0.0068992
B7FQ47		Predicted protein		PHATRDRAFT_32071	-1.01387	5.07869e-05
B7FVG8		Predicted protein		PHATRDRAFT_11174	-1.0139	2.63353e-05
B7FTV8		Predicted protein		PHATRDRAFT_26035	-1.0155	0.00991487
B7GAN5		Nucleolar GTP-binding protein 1		PHATRDRAFT_30365	-1.01852	0.00416835
B5Y5F7		Threonine--tRNA ligase, EC 6.1.1.3 (Threonyl-tRNA synthetase)		PHATR_33493	-1.02338	0.00320901
B7G2K9		DNA topoisomerase 2, EC 5.6.2.2		PHATRDRAFT_13581	-1.02372	0.00373418
B7FTE3		Predicted protein		PHATRDRAFT_55416	-1.02538	0.00210704
B7FUU0	Tkl	Transketolase, EC 2.2.1.1		Tkl PHATRDRAFT_50819	-1.03049	0.000100814
B7G7A5	HemF_1	Coproporphyrinogen oxidase, EC 1.3.3.3		HemF_1 PHATRDRAFT_15068	-1.03144	0.00153064
B7FTH8		Predicted protein		PHATRDRAFT_33658	-1.03285	0.0317698
B7FU89		Farnesyltranstransferase		PHATRDRAFT_19000	-1.03725	0.000415002
B7FTB2		Predicted protein		PHATRDRAFT_43743	-1.04073	0.00105902
B7FSJ0		Ribonucloprotein		PHATRDRAFT_9983	-1.04093	0.0109826
B7FYD8	ADK	Kinase adenylate kinase		ADK adk PHATRDRAFT_20093	-1.04532	1.69522e-05
B7FT31		Predicted protein		PHATRDRAFT_43676	-1.05309	0.00868853
B7G7Y1		Predicted protein		PHATRDRAFT_15211	-1.05593	7.48017e-05
B7G4C6		Predicted protein		PHATRDRAFT_6606	-1.05873	0.00140699
B5Y5U1		Predicted protein		PHATR_25956	-1.06115	0.00277925
B7GC31		Predicted protein		PHATRDRAFT_49854	-1.06311	0.000860324
B7G5H9		Aspartokinase, EC 2.7.2.4		PHATRDRAFT_47956	-1.06419	3.71108e-05
B7G6F2		Predicted protein		PHATRDRAFT_48228	-1.0646	0.00253407
B7FYU4		Predicted protein		PHATRDRAFT_45833	-1.06528	0.00547448
B7FY80		Protochlorophyllide reductase, EC 1.3.1.33		PHATRDRAFT_56608	-1.07632	0.0176447
B7G134		Glutamate-1-semialdehyde 2,1-aminomutase, EC 5.4.3.8		PHATRDRAFT_50966	-1.07702	0.000568333
B7GA80		Predicted protein		PHATRDRAFT_55029	-1.07721	0.000914601
B7GCN8		Predicted protein		PHATRDRAFT_50026	-1.08249	0.000686089
B7FQC3		Predicted protein		PHATRDRAFT_8802	-1.08464	0.0241841
B7FSU6		Predicted protein		PHATRDRAFT_1341	-1.09376	2.30519e-06
B7G7A6		Predicted protein		PHATRDRAFT_48481	-1.10508	0.0148276
B7FX55		Predicted protein		PHATRDRAFT_45288	-1.11549	0.000227959
B7FZE3		Predicted protein		PHATRDRAFT_35839	-1.12598	0.00404282
B7FZQ5		Tyrosine--tRNA ligase, EC 6.1.1.1 (Tyrosyl-tRNA synthetase)		PHATRDRAFT_27323	-1.12642	8.15935e-05
B7GCM7		Xylose isomerase, EC 5.3.1.5		PHATRDRAFT_30786	-1.13005	0.000777219
B5Y420		Predicted protein		PHATR_36927	-1.144	0.0122819
B7FRE6		Predicted protein		PHATRDRAFT_31465	-1.15032	0.00563241
B7FSL1		Predicted protein		PHATRDRAFT_4974	-1.15099	0.0051404
B7S452	DXS	1-deoxy-D-xylulose-5-phosphate synthase, EC 2.2.1.7		DXS PHATRDRAFT_bd1689	-1.15104	0.00186417
B7FQI2		Tryptophan synthase, EC 4.2.1.20		PHATRDRAFT_41702	-1.15651	0.00111153
A0T0B5	chlI	Mg-protoporphyrin IX chelatase, EC 6.6.1.1		chlI	-1.16697	0.00132187
A0T0H9	rpl4	50S ribosomal protein L4, chloroplastic		rpl4	-1.17088	0.0474558
B7FR92		Predicted protein		PHATRDRAFT_31408	-1.17115	9.10372e-05
B7FPZ0		Predicted protein		PHATRDRAFT_42902	-1.17804	0.000833976
B7GC47		Divinyl chlorophyllide a 8-vinyl-reductase, chloroplastic, EC 1.3.1.75		PHATRDRAFT_30690	-1.19567	0.000139891
B7FP19		Geranylgeranyl diphosphate reductase, EC 1.3.1.83 (Geranylgeranyl reductase)		PHATRDRAFT_50650	-1.20087	8.08813e-05
B7GAX7		Predicted protein		PHATRDRAFT_15980	-1.20176	9.76458e-05
B7FQX6		Predicted protein		PHATRDRAFT_17895	-1.20451	5.63244e-05
A0T0J4	rpl18	50S ribosomal protein L18, chloroplastic		rpl18	-1.21172	0.0386474
Q9TK50	tsf	Elongation factor Ts, chloroplastic, EF-Ts		tsf	-1.21482	0.000749662
B7G187		Predicted protein		PHATRDRAFT_56588	-1.22392	0.000179774
A0T0I7	rpl29	50S ribosomal protein L29, chloroplastic		rpl29	-1.22425	0.0327374
B7GDA6		Acetohydroxy-acid reductoisomerase (Alpha-keto-beta-hydroxylacyl reductoisomerase)		PHATRDRAFT_30967	-1.23153	0.00540263
B7G9G9	FbaC2	Fructose-bisphosphate aldolase, EC 4.1.2.13		FbaC2 PHATRDRAFT_22993	-1.23652	0.00312665
B5Y5J0		Predicted protein		PHATR_10261	-1.2375	0.000227669
B7FRQ8		Predicted protein		PHATRDRAFT_43280	-1.23865	0.000549101
B7G516		Predicted protein		PHATRDRAFT_47823	-1.24541	0.00349407
B7G997		Nitrate reductase		PHATRDRAFT_54983	-1.2516	0.00424604
B7FRP1		Predicted protein		PHATRDRAFT_42548	-1.25387	0.00049957
B7G672		Predicted protein		PHATRDRAFT_14715	-1.25635	0.0166011
B7FPU3		Predicted protein		PHATRDRAFT_56605	-1.2612	0.000255576
B5Y4A3		Predicted protein		PHATR_46943	-1.26913	0.000246001
B7FY71		Predicted protein		PHATRDRAFT_45591	-1.2811	0.000992278
B7G8F2		Predicted protein		PHATRDRAFT_54952	-1.28172	0.00161878
B7FV10	HDS	1-hydroxy-2-methyl-2-(E)-butenyl-4-diphosphate synthase		HDS PHATRDRAFT_44955	-1.28563	0.00254137
B7G0B2		Dihydroxy-acid dehydratase, EC 4.2.1.9		PHATRDRAFT_20547	-1.29723	0.00111698
B5Y3W6		Predicted protein		PHATR_46825	-1.30246	0.000332982
B7FTA3	PHYH	Phytanoyl-coa dioxygenase		PHYH PHATRDRAFT_43737	-1.30712	8.13174e-05
B7FSC1		Predicted protein		PHATRDRAFT_32684	-1.30967	0.000362779
B7FUL0	HDR	Hydroxymethylbutenyl diphosphate reductase		HDR PHATRDRAFT_50808	-1.31844	9.75105e-05
B7FV71		Predicted protein		PHATRDRAFT_34564 PHATRDRAFT_34566	-1.34315	0.000512299
B7FRJ9	AroA	Phospho-2-dehydro-3-deoxyheptonate aldolase, EC 2.5.1.54		AroA PHATRDRAFT_24353	-1.34433	0.00065846
B7FYW5	VDL2	Precursor of protein violaxanthin deepoxidase-like protein		VDL2 PHATRDRAFT_45846	-1.35114	0.000656473
B7FWD9		Predicted protein		PHATRDRAFT_34683	-1.3669	0.00138544
B7FZQ6		Predicted protein		PHATRDRAFT_45763	-1.37006	0.000555325
B7FUT7		Predicted protein		PHATRDRAFT_44651	-1.38941	6.64978e-05
B7FTS9		Predicted protein		PHATRDRAFT_44347	-1.39483	0.00533627
B7G9N8		Predicted protein		PHATRDRAFT_49154	-1.40108	0.000271975
A0T0C2	rpl11	50S ribosomal protein L11, chloroplastic		rpl11	-1.40177	0.0165264
B7FTT4		Predicted protein		PHATRDRAFT_3296	-1.4154	0.0046542
A0T0K4	rps12	30S ribosomal protein S12, chloroplastic		rps12	-1.41753	0.0489544
B7FXR3		Predicted protein		PHATRDRAFT_45453	-1.42135	0.00231599
B7FV53		Predicted protein		PHATRDRAFT_44978	-1.42287	0.0039692
B7G8D1		Predicted protein		PHATRDRAFT_48785	-1.42843	2.44903e-05
B7G5Q1	GapC1	Glyceraldehyde-3-phosphate dehydrogenase, EC 1.2.1.12		GapC1 PHATRDRAFT_22122	-1.42958	0.000312315
B7FYD3		Predicted protein		PHATRDRAFT_45641	-1.43373	0.000446719
B7FWY2	hemC	Hydroxymethylbilane synthase, EC 2.5.1.61 (Hydroxymethylbilane synthase)		hemC PHATRDRAFT_51811	-1.443	0.00113738
B7G9Y5		Predicted protein	Myosin class II heavy chain	PHATRDRAFT_39908	-1.46013	0.000838114
B7G5A5		Predicted protein		PHATRDRAFT_38227	-1.46947	0.000330985
B7FR93		Predicted protein		PHATRDRAFT_31409	-1.47731	0.000592705
B7G6X2		Predicted protein		PHATRDRAFT_54892	-1.49172	0.00519183
B7G0Y4		Ammonium transporter		PHATRDRAFT_27877	-1.49641	0.00635773
B7S3J6		Predicted protein		PHATRDRAFT_bd1042	-1.50783	8.72715e-05
B7FUT6	HemE_2	Uroporphyrinogen decarboxylase, EC 4.1.1.37		HemE_2 PHATRDRAFT_19188	-1.53187	0.000110524
B5Y4X9		Predicted protein		PHATR_43971	-1.55358	6.03072e-05
B7GDU9	PPO	Protoporphyrinogen oxidase, EC 1.3.3.4		PPO PHATRDRAFT_31109	-1.55724	1.32794e-05
B7G505		Predicted protein		PHATRDRAFT_38124	-1.55906	0.00354323
A0T0C1	rpl1	50S ribosomal protein L1, chloroplastic		rpl1	-1.56619	0.00164898
B7G0Z0	HemE_1	Uroporphyrinogen decarboxylase, EC 4.1.1.37		HemE_1 PHATRDRAFT_20757	-1.57671	0.000110828
B7GCN5		Agmatinase		PHATRDRAFT_40880	-1.58692	0.00295325
A0T0I9	rpl14	50S ribosomal protein L14, chloroplastic		rpl14	-1.60596	0.0417665
B7FR61		Predicted protein		PHATRDRAFT_9323	-1.61501	1.73451e-05
B7S436		Predicted protein		PHATRDRAFT_bd714	-1.62157	0.00630156
B7G0L4		Predicted protein	Nitrite reductase (Fd-dependent) NiR	PHATRDRAFT_27757	-1.62961	0.000416511
B7G0M8		Predicted protein		PHATRDRAFT_12925	-1.63104	0.0011392
B7GCN7		Predicted protein		PHATRDRAFT_23672	-1.65898	2.0448e-05
B7FYW4	ZEP1	Zeaxanthin epoxidase		ZEP1 PHATRDRAFT_45845	-1.67983	3.60802e-05
A0T0C0	rpl12	50S ribosomal protein L12, chloroplastic	50S ribosomal protein L12, chloroplastic	rpl12	-1.68051	0.00594203
B7GBF2		Predicted protein		PHATRDRAFT_40435	-1.68444	0.00738607
B7FXB9		Predicted protein	Predicted protein (RNA recognition motif)	PHATRDRAFT_8270	-1.77782	0.000740115
B7FVK8		Predicted protein		PHATRDRAFT_44770	-1.78809	1.37872e-07
B7S401		Peroxidase domain-containing protein	Peroxidase domain-containing protein	PHATRDRAFT_bd1645	-1.8318	0.00677272
B7FQQ2		Predicted protein		PHATRDRAFT_43123	-1.83759	0.00019923
B7GBB0		Predicted protein		PHATRDRAFT_49639	-1.87467	7.70386e-06
B7GCN1		Predicted protein		PHATRDRAFT_50021	-1.91467	0.00676533
B7FQZ5	DXR	1-deoxy-D-xylulose-5-phosphate reductoisomerase, EC 1.1.1.267		DXR PHATRDRAFT_43204	-1.9532	0.000134108
B7G9D4		Predicted protein		PHATRDRAFT_49064	-1.97468	0.0186164
B7G9Z6		H(+)-exporting diphosphatase, EC 7.1.3.1		PHATRDRAFT_15815	-2.00396	0.00637653
B7GA37		Predicted protein		PHATRDRAFT_49286	-2.00522	0.000314689
B7FX71		Predicted protein		PHATRDRAFT_34965	-2.06483	5.71459e-05
B7FTV6		Nitrate/nitrite transporter	NRT/NRT2	PHATRDRAFT_26029	-2.47381	1.47827e-07
B7GBV6		Purine permease		PHATRDRAFT_52619	-2.53136	0.00190752
B7GCM3		Flavodoxin		PHATRDRAFT_23658	-2.62833	4.64943e-05
B7G8Q1	Lhcf15	Protein fucoxanthin chlorophyll a/c protein		Lhcf15 PHATRDRAFT_48882	-2.64661	0.000136577
B7G6Q2		Predicted protein		PHATRDRAFT_48315	-2.85076	0.000810368
B7FYL2	ISIP2A	Iron starvation induced protein		ISIP2A PHATRDRAFT_54465	-3.21006	0.00190172
B7FZW5		Urea transporter	high affinity urea transporter	PHATRDRAFT_20424	-3.32715	0.00264422
