## Supplementary material for "Flexible phosphorus allocation to the phosphoproteome underpins diatom regulatory adaptations to fluctuating phosphate supply": Dataset S3

### Sheet: DatasetS3
				Phospho ID metrics			Condition				Condition				Condition
				Peptide sequence	Peptide	Protein	Resupply vs Low				Resupply +RuR vs Resupply -RuR				RuR+low vs low
Accession	Uniprot.ID_Inf_Annotation_Protein.names	Other annotation		Phos_Inf_Phospho.ID.Metrics_Peptide.Sequence	Phos_Inf_Phospho.ID.Metrics_Phosphosites.Peptide.Seq	Phos_Inf_Phospho.ID.Metrics_Phosphosites.Protein.Seq	Phos - Adjusted Log2 Normalised Abundance	T Test	Significant (p<0.05)?		Phos - Adjusted Log2 Normalised Abundance	T Test	Significant (p<0.05)?		Phos - Adjusted Log2 Normalised Abundance	T Test	Significant (p<0.05)?
B7G8V6	Predicted protein	phosphate H+ symporter/ inorganic P transporter	PHATRDRAFT_39515	SSYQSIVISDELK	S9(Phospho)	S81(Phospho)	2.89776	0.000751129	Yes		-0.842687	0.0463292	Yes		0.0516709	0.877348	No
B5Y5T7	Predicted protein		PHATR_33623	ENTTSTSSSTSRPEQEAR	S9(Phospho)	S254(Phospho)	2.42921	0.00363107	Yes		0.477895	0.2134	No		2.85383	6.94075e-05	Yes
B7S417	Two-pore calcium channel		PHATRDRAFT_bd1654	DFSIQTSEK	T6(Phospho)	T1033(Phospho)	2.40808	0.000964892	Yes		0.124565	0.606804	No		0.427673	0.400344	No
B7G5G4	Phosphoglycerate kinase, EC 2.7.2.3		PHATRDRAFT_29157	DKGAITIIGGGDSVAATEQSGR	S13(Phospho)	S400(Phospho)	2.26542	0.000219763	Yes		-1.19848	0.00322202	Yes		-0.317238	0.12168	No
B7G988	Predicted protein		PHATRDRAFT_39648	STEVLK	T2(Phospho)	T41(Phospho)	2.25342	0.000863613	Yes		0.0323945	0.873081	No		0.408835	0.00604795	Yes
B7G266	Predicted protein		PHATRDRAFT_47019	SISASTTSSASNIQK	S9(Phospho); Ambiguous	S248(Phospho); Ambiguous	2.22152	0.00565178	Yes		0.501212	0.13208	No		2.18018	0.00232883	Yes
B7FTN4	Predicted protein		PHATRDRAFT_44310	SIGSSLNK	Ambiguous	Ambiguous	2.19205	0.00288388	Yes		0.381598	0.183537	No		0.329831	0.359118	No
B7FTM0	Predicted protein		PHATRDRAFT_44298	KSSGGSSQRPASQAPK	Ambiguous	Ambiguous	2.15222	0.0178911	Yes		0.86658	0.111566	No		2.83222	2.88721e-05	Yes
B7G266	Predicted protein		PHATRDRAFT_47019	TTSQESDR	S3(Phospho); S6(Phospho)	S191(Phospho); S194(Phospho)	2.02496	0.0212628	Yes		0.0486826	0.905527	No		1.97968	0.00108188	Yes
B7FNS9	Predicted protein	Ubiquitin carboxyl-terminal hydrolase	PHATRDRAFT_42571	ATGSFDPPVMGVR	Ambiguous	Ambiguous	2.02156	0.000343423	Yes		-0.71705	0.0142022	Yes		-0.693795	0.14684	No
B7G249	Predicted protein		PHATRDRAFT_47006	VQDNSFLNR	S5(Phospho)	S71(Phospho)	1.99466	0.00118599	Yes		-0.612006	0.0463248	Yes		0.467312	0.0224493	Yes
B5Y3J4	Predicted protein		PHATR_46710	GSEGASSSQSNVR	S8(Phospho)	S274(Phospho)	1.99451	0.00310815	Yes		-0.772969	0.114748	No		-0.0887713	0.854864	No
B7FTN4	Predicted protein		PHATRDRAFT_44310	QESTSQK	S3(Phospho)	S194(Phospho)	1.97168	0.00572804	Yes		0.453669	0.0676596	No		1.76813	0.00526733	Yes
B7FUA1	Predicted protein		PHATRDRAFT_44485	ATSGGNVWATK	Ambiguous	Ambiguous	1.93893	0.0326101	Yes		0.906843	0.120361	No		2.52777	3.95325e-05	Yes
B7FRD1	Seduheptulose bisphosphatase		SBPase PHATRDRAFT_56467	AANSYGASSSSFYTTEEK	S10(Phospho); S11(Phospho); S9(Phospho)	S28(Phospho); S29(Phospho); S27(Phospho)	1.81667	0.0204233	Yes		-0.926137	0.0966779	No		0.613811	0.0595434	No
B7S450	Predicted protein		PHATRDRAFT_bd1686	GLSSDSLSNMIQR	S6(Phospho); S8(Phospho)	S341(Phospho); S343(Phospho)	1.81289	0.0229007	Yes		-0.271507	0.0753541	No		1.03488	0.0617392	No
B7G6H4	Predicted protein		PHATRDRAFT_48248	QISTGSSLK	Ambiguous	Ambiguous	1.75744	0.000408989	Yes		0.0334732	0.827356	No		0.906678	0.00186575	Yes
B7GEC5	Predicted protein		PHATRDRAFT_50516	STPVVGGGLFDK	Ambiguous	Ambiguous	1.73882	0.00451867	Yes		-1.34734	0.00276776	Yes		0.311217	0.0105761	Yes
B7FPP2	Predicted protein		PHATRDRAFT_42824	GASIESSASAVLMR	S3(Phospho); S9(Phospho); Ambiguous	S368(Phospho); S374(Phospho); Ambiguous	1.72406	0.0299207	Yes		-0.538905	0.303363	No		0.995121	0.0385972	Yes
B7GBL7	Predicted protein		PHATRDRAFT_49827	SISSTLSADPK	S1(Phospho)	S20(Phospho)	1.71846	0.0105574	Yes		0.481094	0.205377	No		1.79755	0.000710653	Yes
B7G6B0	Predicted protein		PHATRDRAFT_48195	RLTTGATSTR	T3(Phospho); Ambiguous	T97(Phospho); Ambiguous	1.70184	0.00561479	Yes		-1.10564	0.0770763	No		-1.28943	0.0376033	Yes
B7FTE8	Predicted protein		PHATRDRAFT_43771	TASDILK	S3(Phospho)	S111(Phospho)	1.69805	0.00105779	Yes		0.558592	0.0333188	Yes		2.10755	0.00193319	Yes
B7GDG3	Predicted protein		PHATRDRAFT_50250	KVSFGNSQNAAGELVTGEDNER	S3(Phospho)	S518(Phospho)	1.69745	0.0144019	Yes		0.330392	0.250521	No		1.5633	0.00660415	Yes
B7FW91	Predicted protein		PHATRDRAFT_45037	SSLGLGGESK	Ambiguous	Ambiguous	1.68879	0.0227458	Yes		-0.952748	0.154762	No		-0.448621	0.0716491	No
B5Y5T7	Predicted protein		PHATR_33623	AESDDFSITALR	S3(Phospho); Ambiguous	S319(Phospho); Ambiguous	1.68776	0.0204369	Yes		0.372733	0.376976	No		2.08057	0.00204768	Yes
B7FUB6	Predicted protein		PHATRDRAFT_33952	SDSAPDQDAPILK	S1(Phospho)	S94(Phospho)	1.68083	0.0111332	Yes		-0.704278	0.0456265	Yes		0.117103	0.524971	No
B7FYG2	Predicted protein		PHATRDRAFT_35416	GGGLSEGMSTR	S9(Phospho)	S90(Phospho)	1.67765	0.00758997	Yes		-0.532209	0.106447	No		0.329861	0.0297042	Yes
B7G6H4	Predicted protein		PHATRDRAFT_48248	AVSVAK	S3(Phospho)	S649(Phospho)	1.66831	0.0247492	Yes		0.0768135	0.818976	No		1.04596	0.00226862	Yes
B7GCH4	Predicted protein		PHATRDRAFT_49974	EESFNPEDPFSPNLK	S3(Phospho)	S24(Phospho)	1.64065	0.00285786	Yes		-0.594299	0.058856	No		0.582845	0.0691873	No
B7G6T2	Predicted protein		PHATRDRAFT_48341	SDSTVQTEGTTATTR	T4(Phospho)	T17(Phospho)	1.63709	0.0182648	Yes		-0.478173	0.268245	No		0.284428	0.271474	No
B7FQ90	Predicted protein		PHATRDRAFT_32113	ISSRPVATAGPEDQLESDAALAR	S2(Phospho)	S121(Phospho)	1.63317	0.000244998	Yes		-0.391447	0.012524	Yes		0.392395	0.0299716	Yes
B7FQU1	Predicted protein		PHATRDRAFT_32316	EASSGLDSEK	S3(Phospho)	S95(Phospho)	1.62453	0.00662253	Yes		-0.875546	0.0336773	Yes		0.200468	0.312528	No
B7GDC2	Predicted protein		PHATRDRAFT_50214	KSDSQSSSQSGPMSTK	Ambiguous	Ambiguous	1.61684	0.00284326	Yes		-0.249992	0.384061	No		0.340802	0.130468	No
B7FWB8	Predicted protein		PHATRDRAFT_45057	NPETASMSQR	S8(Phospho)	S632(Phospho)	1.61508	0.0199087	Yes		-0.879755	0.114869	No		-0.595947	0.0327639	Yes
B7FPX0	Predicted protein		PHATRDRAFT_31991	SHSTGNAPR	T4(Phospho)	T70(Phospho)	1.60773	0.00857879	Yes		-0.0816485	0.773631	No		1.25284	0.0290234	Yes
B7G5Z9	Predicted protein		PHATRDRAFT_48099	LTAVTDESK	T2(Phospho)	T137(Phospho)	1.60719	0.00130685	Yes		-0.430048	0.0445379	Yes		0.270559	0.0759137	No
B5Y3J4	Predicted protein		PHATR_46710	MSGGQDGDGSPAGR	S2(Phospho)	S395(Phospho)	1.59618	0.00858004	Yes		-0.318527	0.334856	No		0.452158	0.200058	No
B7S4B3	Predicted protein		PHATRDRAFT_bd1730	KNSQDTTASSTTSVR	S3(Phospho)	S563(Phospho)	1.58893	0.0185776	Yes		0.207985	0.47489	No		1.42082	0.000385827	Yes
B7FRA9	Predicted protein		PHATRDRAFT_42442	TTQQLASSYSMGDSTQELEK	Ambiguous	Ambiguous	1.5828	0.00127194	Yes		-0.334279	0.131693	No		0.223929	0.1645	No
B7FR20	Predicted protein		CYCP5 PHATRDRAFT_43226	ADSQGMK	S3(Phospho)	S62(Phospho)	1.57931	0.0316859	Yes		0.380142	0.436264	No		1.55816	0.00389962	Yes
B5Y3F9	Predicted protein		PHATR_1864	EAHVEEIDSVHR	S9(Phospho)	S245(Phospho)	1.57686	0.00404775	Yes		0.482799	0.082467	No		0.306147	0.0119815	Yes
B7FTM0	Predicted protein		PHATRDRAFT_44298	AQSDSIPDATSGMSSLQLAMSGK	S5(Phospho)	S1507(Phospho)	1.5742	0.00664123	Yes		-0.0701989	0.650367	No		1.11235	0.0143302	Yes
B7GCR5	Predicted protein		PHATRDRAFT_50049	AISNEAK	S3(Phospho)	S30(Phospho)	1.56589	0.0255017	Yes		0.611067	0.138932	No		1.67129	0.00020558	Yes
B7FTE8	Predicted protein		PHATRDRAFT_43771	LLNSGESK	S4(Phospho)	S93(Phospho)	1.54243	0.000432914	Yes		0.137891	0.28138	No		0.917874	0.000603521	Yes
B7FZW9	Predicted protein		PHATRDRAFT_46059	RTSNASGSGAASAAPTASEAK	S3(Phospho)	S578(Phospho)	1.54013	0.00688694	Yes		0.822662	0.0253972	Yes		1.3428	0.00180934	Yes
B7S441	Predicted protein		PHATRDRAFT_bd1680	HVLVGSDIRHSVK	S11(Phospho)	S217(Phospho)	1.53174	0.00473237	Yes		-0.157271	0.286549	No		0.212478	0.534017	No
B7FZZ4	Predicted protein		PHATRDRAFT_46078	EGSNRPSQR	S3(Phospho)	S417(Phospho)	1.52672	0.0249211	Yes		-0.831364	0.121007	No		-0.0199713	0.957849	No
B7GDG3	Predicted protein		PHATRDRAFT_50250	KVSFGNSQNAAGELVTGEDNER	Ambiguous	Ambiguous	1.51509	0.00048679	Yes		-0.0407733	0.790119	No		1.35107	0.000728525	Yes
B7G432	Predicted protein		PHATRDRAFT_47558	AASIPVDLDEEYDHSEYSNQALCEQDIEVASNR	S3(Phospho); S31(Phospho); Ambiguous	S335(Phospho); S363(Phospho); Ambiguous	1.51088	0.0315093	Yes		-0.952964	0.0981254	No		0.361458	0.320921	No
B5Y5T7	Predicted protein		PHATR_33623	SASVNAISTGNNDHGIVFR	S1(Phospho); Ambiguous	S19(Phospho); Ambiguous	1.50889	0.027422	Yes		1.09123	0.0399854	Yes		2.65065	0.0017721	Yes
B7G6B0	Predicted protein		PHATRDRAFT_48195	RLTTGATSTR	T3(Phospho); T4(Phospho)	T97(Phospho); T98(Phospho)	1.50746	0.00348196	Yes		-0.14902	0.383102	No		-0.211484	0.423081	No
B7G6B0	Predicted protein		PHATRDRAFT_48195	LTTGATSTR	S7(Phospho); T2(Phospho)	S102(Phospho); T97(Phospho)	1.49508	0.0012256	Yes		-1.20369	0.0029718	Yes		-1.17876	0.00282191	Yes
B7FQI0	Predicted protein		PHATRDRAFT_41701	AIQPESSSLGDLDGDTR	S8(Phospho)	S127(Phospho)	1.49394	0.0135113	Yes		-0.519572	0.0655682	No		0.0711863	0.824015	No
B7FPP2	Predicted protein		PHATRDRAFT_42824	GISTLSR	S3(Phospho); S6(Phospho)	S354(Phospho); S357(Phospho)	1.49375	0.00307465	Yes		0.35117	0.143726	No		1.36029	0.000417328	Yes
B7G513	Predicted protein		PHATRDRAFT_47820	SSSSSIPLLK	Ambiguous	Ambiguous	1.4844	0.00444073	Yes		0.271681	0.21341	No		1.22892	0.0119555	Yes
B7G6F4	Predicted protein		PHATRDRAFT_48230	ALSQIDNPEK	S3(Phospho)	S138(Phospho)	1.48298	0.00933339	Yes		-0.215484	0.432256	No		0.756624	0.00406567	Yes
B7G5Z9	Predicted protein		PHATRDRAFT_48099	RLTAVTDESK	T3(Phospho)	T137(Phospho)	1.46974	0.000955285	Yes		-0.0148152	0.893679	No		0.545492	0.0510601	No
B5Y3J4	Predicted protein		PHATR_46710	ADGYSQASNLGSPSAR	S5(Phospho)	S465(Phospho)	1.44932	4.02286e-05	Yes		-0.415769	0.294727	No		0.592855	0.0509267	No
B7FZ94	Oxygen-evolving enhancer protein 3		OEE3 PHATRDRAFT_54499	LYSPYSVYGEVGNPDSLYK	Y5(Phospho)	Y82(Phospho)	1.4391	0.0196247	Yes		-1.22164	0.0270388	Yes		-0.0070339	0.960173	No
B7G0U2	Predicted protein		PHATRDRAFT_46323	VTADLSSVPPPSSSK	S14(Phospho)	S83(Phospho)	1.43263	0.0275777	Yes		0.518454	0.200224	No		0.767069	0.00318535	Yes
B7G4X0	Predicted protein		PHATRDRAFT_47788	TTSSTEEPNSQGNR	S3(Phospho)	S178(Phospho)	1.43073	0.0107633	Yes		0.321021	0.116274	No		1.71396	0.00502628	Yes
B7G4J8	Pyrophosphate-dependent phosphofructose kinase		PFK1 PHATRDRAFT_47690	SYTAELDESDFETAEK	S1(Phospho)	S120(Phospho)	1.41341	0.00125863	Yes		0.0461113	0.812766	No		1.01067	0.000231879	Yes
B7FWB4	Predicted protein		PHATRDRAFT_45053	FVQEQSTPDLFAK	S6(Phospho)	S34(Phospho)	1.40681	0.00544483	Yes		-0.682668	0.250606	No		-0.310846	0.275145	No
B7FSB2	Predicted protein		PHATRDRAFT_43463	TVSSSGTIATK	T7(Phospho)	T57(Phospho)	1.40106	0.00246159	Yes		-0.00016688	0.99769	No		0.81246	0.00728205	Yes
B7FWA1	Predicted protein		PHATRDRAFT_45043	GSSVSYENK	S2(Phospho)	S697(Phospho)	1.40023	0.0136014	Yes		0.296591	0.366268	No		1.81818	0.00343055	Yes
B7G4J8	Pyrophosphate-dependent phosphofructose kinase		PFK1 PHATRDRAFT_47690	SYTAELDESDFETAEK	Ambiguous	Ambiguous	1.38102	0.000723031	Yes		0.00624798	0.966582	No		1.01815	0.00265941	Yes
B7FSS7	Predicted protein		PHATRDRAFT_32841	RFTIGGGSSNPQVLAR	T3(Phospho)	T280(Phospho)	1.37911	0.00532364	Yes		0.177341	0.393719	No		0.79974	0.00638101	Yes
B7FTY9	Predicted protein		PHATRDRAFT_44399	DTSGDFK	Ambiguous	Ambiguous	1.37591	0.025754	Yes		0.466897	0.270314	No		1.67776	0.0101905	Yes
B7FRV4	Predicted protein		PHATRDRAFT_43321	RLSFLQK	S3(Phospho)	S68(Phospho)	1.37391	0.0109221	Yes		-1.01092	0.0160331	Yes		-0.542563	0.0236817	Yes
B7GCD8	Predicted protein		PHATRDRAFT_23629	EYGIFDSEADR	S7(Phospho)	S957(Phospho)	1.37363	0.00100545	Yes		-0.0964339	0.594505	No		0.451961	0.0325356	Yes
B5Y4N7	Predicted protein		PHATR_43887	WLQNVGSFLEK	S7(Phospho)	S64(Phospho)	1.36958	0.0301217	Yes		-0.262869	0.446031	No		0.330567	0.444261	No
B7FT14	Adenosylhomocysteinase, EC 3.3.1.1		PHATRDRAFT_18319	VALLHLGSLGAR	S8(Phospho)	S450(Phospho)	1.3665	0.0099182	Yes		-0.517059	0.136108	No		0.412644	0.182739	No
B7FTM0	Predicted protein		PHATRDRAFT_44298	AQSDSIPDATSGMSSLQLAMSGK	S3(Phospho)	S1505(Phospho)	1.35832	0.00253457	Yes		0.112898	0.383292	No		1.31548	0.0102997	Yes
B7G0U2	Predicted protein		PHATRDRAFT_46323	VTADLSSVPPPSSSK	Ambiguous	Ambiguous	1.3557	0.0262098	Yes		0.441067	0.274546	No		0.767016	0.0253181	Yes
B5Y5T7	Predicted protein		PHATR_33623	EALPNVCLSDR	S9(Phospho)	S134(Phospho)	1.35194	0.000710582	Yes		0.0670505	0.603791	No		0.46782	0.0319004	Yes
B7G911	Predicted protein		PHATRDRAFT_48961	FVPGYDWGSDR	S9(Phospho)	S200(Phospho)	1.34382	0.020072	Yes		-0.891818	0.0350426	Yes		-0.386145	0.230172	No
B7G266	Predicted protein		PHATRDRAFT_47019	SISASTTSSASNIQK	T7(Phospho)	T246(Phospho)	1.33826	0.0145549	Yes		0.471987	0.0905161	No		1.52356	0.00349446	Yes
B7G5G4	Phosphoglycerate kinase, EC 2.7.2.3		PHATRDRAFT_29157	GAITIIGGGDSVAATEQSGR	S11(Phospho)	S400(Phospho)	1.33472	0.0045863	Yes		-0.789698	0.00193617	Yes		-0.0286059	0.811011	No
B7G7D9	Predicted protein		PHATRDRAFT_48692	ELAEEGTDEDDGSGADR	S13(Phospho); T7(Phospho)	S465(Phospho); T459(Phospho)	1.33278	0.0105057	Yes		-0.133931	0.648558	No		1.19591	0.00377228	Yes
B7G4F8	Predicted protein		PHATRDRAFT_47657	AALGAGYDSEAQYDRDDSVREEIIEVVAPSGK	S9(Phospho); Y13(Phospho)	S484(Phospho); Y488(Phospho)	1.32437	0.0442988	Yes		-0.382205	0.349797	No		0.651081	0.0264728	Yes
B7FWB4	Predicted protein		PHATRDRAFT_45053	FVQEQSTPDLFAK	Ambiguous	Ambiguous	1.32296	0.00420032	Yes		-0.740073	0.141637	No		-0.259735	0.280177	No
B7G4L9	Predicted protein		PHATRDRAFT_47708	QDSAVAVK	S3(Phospho)	S153(Phospho)	1.31349	0.00061509	Yes		-0.56526	0.0843242	No		0.256136	0.117939	No
B7FQX6	Predicted protein		PHATRDRAFT_17895	GISGGTPTAEGSSK	Ambiguous	Ambiguous	1.3102	0.0201994	Yes		-0.536655	0.1586	No		0.513073	0.036431	Yes
B7G6C7	Predicted protein		PHATRDRAFT_48211	SSVLSSEQSLPDTESVDSDFEVASR	S18(Phospho); T13(Phospho)	S334(Phospho); T329(Phospho)	1.30661	0.0158894	Yes		-0.432336	0.22403	No		0.390552	0.41106	No
B7FQ81	Predicted protein		PHATRDRAFT_42981	AFSSSGGSFLYVDK	Ambiguous	Ambiguous	1.30623	0.0150579	Yes		0.306734	0.360632	No		1.3281	0.0123827	Yes
B7G022	Predicted protein		PHATRDRAFT_46098	DDIAASK	S6(Phospho)	S60(Phospho)	1.30293	0.0035272	Yes		-0.119033	0.678344	No		0.195175	0.21984	No
B7FTE2	Predicted protein	ATP synthase subunit gamma, mitochondrial	PHATRDRAFT_18398	QIFNQIQSTK	T9(Phospho)	T36(Phospho)	1.30063	0.0041155	Yes		-0.884982	0.00903533	Yes		-0.677932	0.0532308	No
B7FTE8	Predicted protein		PHATRDRAFT_43771	SIGDPDK	S1(Phospho)	S159(Phospho)	1.2958	0.00662714	Yes		0.0713811	0.657177	No		0.464191	0.0326437	Yes
B5Y3T4	Predicted protein		PHATR_46796	KVSFSESDR	S3(Phospho)	S139(Phospho)	1.29529	0.00117571	Yes		0.310641	0.124969	No		0.716609	0.00190996	Yes
B5Y3J4	Predicted protein		PHATR_46710	ADGYSQASNLGSPSAR	S5(Phospho); S8(Phospho)	S465(Phospho); S468(Phospho)	1.29219	0.0208288	Yes		-0.221019	0.404463	No		0.767286	0.00526377	Yes
B7FP70	Predicted protein		PHATRDRAFT_42689	AESGNAEWLLESAR	S3(Phospho)	S1298(Phospho)	1.2901	0.0334346	Yes		0.175255	0.618448	No		1.20858	0.000996071	Yes
B7G1K8	Predicted protein		PHATRDRAFT_46543	KDSDVSEK	S3(Phospho)	S12(Phospho)	1.26455	0.0264626	Yes		-0.342815	0.260714	No		0.516424	0.0487875	Yes
B7G3G2	Predicted protein		PHATRDRAFT_47461	SPSTLSQEDAELQAAINASLEESR	S3(Phospho); Ambiguous	S154(Phospho); Ambiguous	1.24887	0.0324713	Yes		-0.440141	0.206769	No		0.351148	0.222355	No
B7G9D8	Predicted protein		PHATRDRAFT_49068	SPDGPGGR	S1(Phospho)	S1444(Phospho)	1.23496	0.0266599	Yes		-0.619405	0.170929	No		-0.233635	0.248111	No
B5Y3J4	Predicted protein		PHATR_46710	GSEGASSSQSNVR	S6(Phospho)	S272(Phospho)	1.231	0.0126016	Yes		-0.533079	0.0625368	No		0.189641	0.512532	No
B5Y4I1	ATP synthase subunit b		PHATR_43841	AKSTVDEK	Ambiguous	Ambiguous	1.22789	0.0116215	Yes		-0.460288	0.145817	No		0.410526	0.0765666	No
B7FTE8	Predicted protein		PHATRDRAFT_43771	LFQSNDSTTELLR	T9(Phospho)	T54(Phospho)	1.22778	0.00040243	Yes		-0.260447	0.125917	No		0.495576	0.0172173	Yes
B7G2A4	Predicted protein		PHATRDRAFT_47054	KSSGTGAGNVTK	Ambiguous	Ambiguous	1.22746	0.0343865	Yes		0.443434	0.201115	No		1.24772	0.00495588	Yes
B7G3G2	Predicted protein		PHATRDRAFT_47461	SPSTLSQEDAELQAAINASLEESR	S23(Phospho); Ambiguous; zAmbiguous	S174(Phospho); Ambiguous; zAmbiguous	1.22459	0.00819392	Yes		-0.686193	0.0460916	Yes		0.0630387	0.87422	No
B7G256	Predicted protein		PHATRDRAFT_47011	EVSAQSEKENDTR	S3(Phospho); S6(Phospho)	S1264(Phospho); S1267(Phospho)	1.22365	0.0054118	Yes		0.170572	0.328874	No		1.05689	0.00518401	Yes
B7S450	Predicted protein		PHATRDRAFT_bd1686	GLSSDSLSNMIQR	S3(Phospho); S6(Phospho)	S338(Phospho); S341(Phospho)	1.22298	0.00129204	Yes		0.137966	0.309031	No		1.3384	0.00201006	Yes
B7G927	Predicted protein		PHATRDRAFT_48972	IASLDDEKDQSFKR	S11(Phospho)	S55(Phospho)	1.21882	0.00573211	Yes		-0.965696	0.0277914	Yes		-0.419747	0.221924	No
B7FX26	Predicted protein		PHATRDRAFT_34920	IVETSESLIEGTSQLK	S7(Phospho)	S48(Phospho)	1.21424	0.0144548	Yes		0.267839	0.349125	No		1.00361	0.0169871	Yes
B7FWE6	Predicted protein		PHATRDRAFT_45083	TASLGPEQK	T1(Phospho)	T934(Phospho)	1.21229	0.00198082	Yes		0.340255	0.0660948	No		1.34027	0.00221224	Yes
B7G6Q2	Predicted protein		PHATRDRAFT_48315	ETTGTSDSDTDR	S8(Phospho); T10(Phospho)	S39(Phospho); T41(Phospho)	1.20971	0.03147	Yes		-0.747685	0.100254	No		0.124358	0.542943	No
B7G266	Predicted protein		PHATRDRAFT_47019	SLGLIDGLAGFHR	S1(Phospho)	S197(Phospho)	1.20875	0.00490599	Yes		0.759278	0.108768	No		2.11138	0.000881593	Yes
B5Y4C9	Predicted protein		PHATR_43803	QVSSSGEGNSR	Ambiguous	Ambiguous	1.20594	0.010026	Yes		0.0476155	0.83335	No		0.847405	0.0161005	Yes
B7FNS9	Predicted protein		PHATRDRAFT_42571	RATGSFDPPVMGVR	T3(Phospho)	T325(Phospho)	1.19559	5.68503e-05	Yes		-0.292727	0.0557722	No		-0.22254	0.295419	No
B7G7B8	Predicted protein	Eukaryotic translation initiation factor 3 30 kDa subunit	PHATRDRAFT_48489	VAQNLPTFDDEEDLALK	T7(Phospho)	T34(Phospho)	1.18696	0.00573147	Yes		-0.549153	0.0236403	Yes		0.454295	0.0694174	No
B7FTE2	Predicted protein	ATP synthase subunit gamma, mitochondrial	PHATRDRAFT_18398	QIFNQIQSTK	Ambiguous	Ambiguous	1.17431	0.00197859	Yes		-0.807255	0.0056972	Yes		-0.406412	0.0898428	No
B7FZ20	Predicted protein		PHATRDRAFT_45889	DAMEGSLTDLYAELATSK	S17(Phospho); S6(Phospho)	S170(Phospho); S159(Phospho)	1.17245	0.0281996	Yes		-1.21815	0.0216442	Yes		-1.25014	0.0660097	No
B7GDC2	Predicted protein		PHATRDRAFT_50214	SDSQSSSQSGPMSTK	S6(Phospho)	S108(Phospho)	1.14286	0.000368688	Yes		-0.654699	0.00533284	Yes		-0.310402	0.151018	No
B7S450	Predicted protein		PHATRDRAFT_bd1686	GLSSDSLSNMIQR	S4(Phospho); S6(Phospho)	S339(Phospho); S341(Phospho)	1.13485	0.00385119	Yes		-0.174101	0.333426	No		0.402163	0.0920117	No
B7FXS8	Predicted protein		PHATRDRAFT_45465 PHATRDRAFT_50215	GPSSSSPASVLDAR	S9(Phospho)	S88(Phospho)	1.13441	0.00261548	Yes		-0.7145	0.00251952	Yes		-0.143556	0.338805	No
B7FUB4	Predicted protein		PHATRDRAFT_26157	DAFQSADAK	S5(Phospho)	S20(Phospho)	1.12873	0.00122566	Yes		-0.177104	0.187931	No		0.506651	0.00321903	Yes
B5Y4C7	Predicted protein		PHATR_43801	GDSTEQGAQATQSLILFR	S3(Phospho)	S290(Phospho)	1.12341	0.00511899	Yes		-0.629877	0.053888	No		0.305903	0.0474627	Yes
B5Y555	Predicted protein		PHATR_44037	STSVLSDQEIAQEALFEQAK	Ambiguous	Ambiguous	1.12212	0.00114122	Yes		-0.44848	0.0720911	No		0.305111	0.0218444	Yes
B7FP70	Predicted protein		PHATRDRAFT_42689	LSSSSDVSK	S3(Phospho)	S1629(Phospho)	1.11409	0.047402	Yes		0.0314956	0.923537	No		0.965387	0.0535322	No
B5Y3J5	Predicted protein		PHATR_46711	EAFAVAATDSR	Ambiguous	Ambiguous	1.11005	0.00773436	Yes		-0.381368	0.258996	No		0.366301	0.129089	No
B7G8W8	Predicted protein		CPS-II PHATRDRAFT_39528	AFSVGQAVAK	S3(Phospho)	S970(Phospho)	1.10443	0.0212557	Yes		0.490118	0.0976286	No		1.07474	0.000119351	Yes
B7G1C9	Predicted protein		PHATRDRAFT_46476	SLDVDFAHVELGADHVTDQK	S1(Phospho)	S422(Phospho)	1.10335	0.0162958	Yes		-0.130877	0.651351	No		0.52307	0.0696276	No
B7FUZ5	Predicted protein		PHATRDRAFT_44703	GHLSEETLGR	S4(Phospho); T7(Phospho)	S489(Phospho); T492(Phospho)	1.09937	0.00645303	Yes		-0.180284	0.364998	No		-0.00500315	0.977049	No
B5Y5A9	Protein CASP		PHATR_44086	SISAGDR	S1(Phospho)	S671(Phospho)	1.09457	0.00698872	Yes		-0.0288896	0.871441	No		0.437856	0.0846915	No
B5Y5T7	Predicted protein		PHATR_33623	NPSITADDEK	S3(Phospho)	S400(Phospho)	1.09123	0.0388299	Yes		0.71689	0.0926151	No		1.71622	0.000206345	Yes
B5Y3J3	Predicted protein		PHATR_46709	NIAEGWALMSK	S10(Phospho)	S784(Phospho)	1.08961	0.00469924	Yes		0.094843	0.507782	No		0.871981	0.0195326	Yes
B7FR56	Predicted protein		PHATRDRAFT_43258	STSVGSVR	S6(Phospho); T2(Phospho)	S153(Phospho); T149(Phospho)	1.08833	0.00403114	Yes		-0.196651	0.284079	No		0.888415	0.00679388	Yes
B7FXT7	Predicted protein		PHATRDRAFT_45472	TLTDSNSQEDVSR	S7(Phospho); T3(Phospho)	S50(Phospho); T46(Phospho)	1.07125	0.00426911	Yes		-0.147251	0.582413	No		1.12818	0.00313312	Yes
B7FQR3	Predicted protein		PHATRDRAFT_43133	QSSMGSISSNSSGK	S6(Phospho); Ambiguous	S316(Phospho); Ambiguous	1.07029	0.0040369	Yes		0.224266	0.206213	No		0.959225	0.00326438	Yes
B7FP47	Predicted protein		PHATRDRAFT_42671	STSAAATGAGQGVK	Ambiguous	Ambiguous	1.06873	0.012244	Yes		0.339677	0.189523	No		1.29566	0.000342091	Yes
B7FPP2	Predicted protein	HSF-type DNA-binding domain-containing protein	PHATRDRAFT_42824	GASIESSASAVLMR	S3(Phospho); S6(Phospho)	S368(Phospho); S371(Phospho)	1.06549	0.000639852	Yes		-0.564435	0.00253866	Yes		0.118158	0.360056	No
B7FQB2	Predicted protein		PHATRDRAFT_54026	SPANSETSETDK	Ambiguous; zAmbiguous	Ambiguous; zAmbiguous	1.06309	0.0440018	Yes		-0.0305688	0.913412	No		0.948863	0.00209973	Yes
B7FQR3	Predicted protein		PHATRDRAFT_43133	QSSMGSISSNSSGK	Ambiguous; zAmbiguous	Ambiguous; zAmbiguous	1.06185	0.00102516	Yes		-0.102103	0.396569	No		0.514649	0.0715462	No
B7G5M5	Predicted protein		Rab2 PHATRDRAFT_22095	LQIWDTAGQESFR	S11(Phospho)	S68(Phospho)	1.06037	0.0335761	Yes		-0.520123	0.153202	No		-0.130916	0.443642	No
B7G6B0	Predicted protein		PHATRDRAFT_48195	RLTTGATSTR	T3(Phospho)	T97(Phospho)	1.05955	0.0193165	Yes		0.358108	0.0301077	Yes		1.00475	0.0222946	Yes
B7GDC2	Predicted protein		PHATRDRAFT_50214	SDSQSSSQSGPMSTK	S13(Phospho)	S115(Phospho)	1.0526	0.028107	Yes		-0.177186	0.451955	No		0.264106	0.0177842	Yes
B5Y5T7	Predicted protein		PHATR_33623	ENTTSTSSSTSRPEQEAR	Ambiguous; zAmbiguous	Ambiguous; zAmbiguous	1.04486	0.0224947	Yes		0.218678	0.449819	No		1.08559	0.00263342	Yes
B7FQ81	Predicted protein		PHATRDRAFT_42981	AFSSSGGSFLYVDK	S3(Phospho); S4(Phospho)	S236(Phospho); S237(Phospho)	1.04438	0.047734	Yes		0.0445118	0.906772	No		0.658968	0.0368904	Yes
B7G2E9	Predicted protein		PHATRDRAFT_37202	EASIHSLQQSK	S6(Phospho)	S109(Phospho)	1.04293	0.000546231	Yes		-0.465941	0.00235309	Yes		0.0761255	0.529258	No
B7GBL7	Predicted protein		PHATRDRAFT_49827	SISSTLSADPK	Ambiguous	Ambiguous	1.04059	0.00209882	Yes		0.444109	0.0409575	Yes		1.20503	0.00525642	Yes
B5Y3J4	Predicted protein		PHATR_46710	VEVDTARPMFAMSAAAGASPNDLASGVTASYR	S30(Phospho)	S370(Phospho)	1.03472	0.00343591	Yes		-0.2075	0.0560272	No		0.245713	0.349377	No
B5Y3U3	Palmitoyltransferase, EC 2.3.1.225		PHATR_46802	TESAGMAFLK	T1(Phospho)	T485(Phospho)	1.03312	0.0430083	Yes		0.731391	0.105823	No		2.01629	0.00334668	Yes
B7G936	Predicted protein		PHATRDRAFT_48981	IVIYDPNEDSSTEPGMYAPDR	S11(Phospho); T12(Phospho)	S177(Phospho); T178(Phospho)	1.02498	0.0406925	Yes		-0.614181	0.122871	No		0.0311024	0.93494	No
B5Y3A5	Predicted protein		PHATR_46635	APQPPPDPPMVNMSPSAK	S14(Phospho)	S192(Phospho)	1.02236	0.00307308	Yes		-0.334472	0.0940826	No		0.614673	0.0456788	Yes
B7FPE7	Predicted protein		PHATRDRAFT_31811	KASTAAASTSGAEVLDMK	Ambiguous	Ambiguous	1.0195	0.0145505	Yes		-0.479138	0.103462	No		0.332057	0.0752885	No
B7G266	Predicted protein		PHATRDRAFT_47019	SISASTTSSASNIQK	S9(Phospho)	S248(Phospho)	1.01948	0.00479692	Yes		-0.0985748	0.226753	No		1.07144	0.00341101	Yes
B7G7E4	Predicted protein		PHATRDRAFT_48695	SSSDGPR	Ambiguous	Ambiguous	1.01897	0.00384755	Yes		0.0474553	0.707541	No		0.503346	0.00297665	Yes
B7FZK5	Predicted protein		PHATRDRAFT_45727	ALEDDQQSDTGR	S8(Phospho)	S208(Phospho)	1.01523	0.0273715	Yes		-0.264753	0.295546	No		0.437501	0.164619	No
B7GC08	Predicted protein		PHATRDRAFT_49838	SSSSASLDTAPVNAK	S4(Phospho); Ambiguous	S459(Phospho); Ambiguous	1.01129	0.0142706	Yes		0.186668	0.137022	No	s	0.999046	0.0118097	Yes
B7FTE8	Predicted protein		PHATRDRAFT_43771	MPDIFASSDWTNK	S8(Phospho)	S132(Phospho)	1.00932	0.00253788	Yes		0.437352	0.00967015	Yes		0.842256	0.0056697	Yes
B7G3G2	Predicted protein		PHATRDRAFT_47461	SPSTLSQEDAELQAAINASLEESR	Ambiguous; zAmbiguous	Ambiguous; zAmbiguous	1.00874	0.0265173	Yes		-0.202086	0.443165	No		0.347067	0.072124	No
B7G256	Predicted protein		PHATRDRAFT_47011	EVSAQSEK	S3(Phospho)	S1264(Phospho)	1.00299	0.0106961	Yes		0.623525	0.0323241	Yes		1.3345	2.87848e-05	Yes
B7G936	Predicted protein		PHATRDRAFT_48981	RPSDSEILSTPR	Ambiguous	Ambiguous	1.00167	0.0279367	Yes		-0.337122	0.113712	No		0.442852	0.128477	No
B7FTM0	Predicted protein		PHATRDRAFT_44298	SHSASLPNTR	Ambiguous	Ambiguous	1.00134	0.00683619	Yes		-0.112747	0.48476	No		0.591245	0.00418142	Yes
B7FWY4	Glutamate dehydrogenase, EC 1.4.1.2	Glutamate/phenylalanine/leucine/valine/L-tryptophan dehydrogenase C-terminal domain-containing protein	PHATRDRAFT_45239	SEYGSLGDLPSPSK	S5(Phospho)	S67(Phospho)	-1.01316	0.00333554	Yes		0.491106	0.0244298	Yes		0.456028	0.0767638	No
B7FZ26	Predicted protein		PHATRDRAFT_45894	ASREDLSVAFSSENGTDAANPTTSK	S2(Phospho)	S39(Phospho)	-1.10744	0.00167688	Yes		0.610967	0.114801	No		-0.0579284	0.875915	No
B7G341	Predicted protein		PHATRDRAFT_21548	NSSSVDLVQLAETSK	S2(Phospho)	S689(Phospho)	-1.18063	0.00359797	Yes		-0.422507	0.0723403	No		-0.942838	0.00360303	Yes
B7FRB6	Predicted protein		PHATRDRAFT_31433	DALGITVTRR	T6(Phospho); T8(Phospho)	T350(Phospho); T352(Phospho)	-1.40317	0.0387759	Yes		-0.7135	0.143802	No		-0.921213	0.0306591	Yes
B7G341	Predicted protein		PHATRDRAFT_21548	ADTDSSPGTSR	Ambiguous	Ambiguous	-1.47565	0.00676995	Yes		-0.629324	0.0118276	Yes		-1.72163	0.000622836	Yes
B7GAB0	Pyruvate dehydrogenase E1 component subunit alpha, EC 1.2.4.1		PDHA1 PHATRDRAFT_55035	YHGHSMSDPGTTYR	S5(Phospho)	S305(Phospho)	-1.49442	0.00317713	Yes		-0.268414	0.259379	No		-0.284694	0.0742955	No
B7G6D2	Predicted protein		PHATRDRAFT_2607	STTSNVNLELDKSSK	S13(Phospho)	S88(Phospho)	-1.5527	0.00117991	Yes		0.0700633	0.590526	No		0.57482	0.0289568	Yes
B7G905	Predicted protein		PHATRDRAFT_48955	ATLEDAFSPLGPSFENDLGLSR	S8(Phospho)	S1244(Phospho)	-1.83246	0.0309588	Yes		-0.0717834	0.855085	No		-0.908835	0.0853026	No
B7G341	Predicted protein		PHATRDRAFT_21548	ADTDSSPGTSR	S10(Phospho)	S686(Phospho)	-2.26853	0.000295331	Yes		-0.407062	0.155984	No		-2.01281	3.92974e-05	Yes
B7G341	Predicted protein		PHATRDRAFT_21548	ADTDSSPGTSR	S10(Phospho); S5(Phospho)	S686(Phospho); S681(Phospho)	-2.43045	3.99632e-05	Yes		-1.10074	0.0185766	Yes		-3.19231	9.56196e-06	Yes
