## Supplementary material for "Flexible phosphorus allocation to the phosphoproteome underpins diatom regulatory adaptations to fluctuating phosphate supply": Dataset S4

### Sheet: Dataset S4
Genus	species	Gene Id	Clade	Sequence	Deeploc2.1																	HECTAR							ASAFIND2.0		Targetp2.0
					Predicted localisation	Signals	Membrane types	Cytoplasm	Nucleus	Extracellular	Cell membrane	Mitochondrion	Plastid	Endoplasmic reticulum	Lysosome/Vacuole	Golgi apparatus	Peroxisome	Peripheral	Transmembrane	Lipid anchor	Soluble	Predicted localisation	signal peptide score	signal peptide cleavage site	type II signal anchor score	chloroplast score	mitochondrion score	other score	Predicted localisation	Periplastidic Compartment (PPC)	Prediction
Nitzschia	imconspicua	A0A9K3PGQ5	Diatom PHT1A	MVAFSTDTSPLPKTKKSLQLGNYGTLMSSQEMPEEYWTPLKLPPEKRVTSSRSDLTSVATDNLSELLDETIAEEQTTIDRVFAFLGFTANPFSSYADDVCNNKASDMRLSMLSNISAAYNAVSISMALDIMQDLYETTSKDKSLCSSALIAGMIVGQLAGGAIGDILGRHMAMAVVMSLQIVGALITACAIQSSFSIYAFIAIWRLILGIGCGGVYPLAATITAESNDDTKDGGKAVALTFSMQGIGYLLPPILTALLARFVPLRLLWRIILGFGAIPGLWLMVLRLKNQIARTNSQVYKSKRNMLTNAREVPVNVLEAIYVEPDLFRKMIGTGGCWFLFDVLFYGNVLFQPIVLSAAFGQAETVQRGAIDSAVVSLLALPGYFASIIAMGHQSPRFIQ…	Cell membrane|Lysosome/Vacuole	Transmembrane domain	Transmembrane	0.2719	0.0859	0.085	0.615	0.1195	0.0312	0.4126	0.7175	0.6236	0.0731	0.2281	0.9126	0.1199	0.1555	other localisation	0.0689	-	0.0245	-	0.1821	0.8179	OTHER	NA	OTHER
Seminavis	robusta	Sro596_g172830.1	Diatom PHT1A	MTKTDNSFFYQPVVVGYGSIHDSTSINGSTVEELISLPPLGSTSNTIASTDSNTSIATQEKQSHARNSTAADLRLSMLSNFSTAYNVISISLALDLLSTQRHLSVADKSLCSSALFAGMIAGQLGGGALGDVCGRHIAMMAVMLLQVLASLLSSLSTDLPMANDNDTDDTKNIRVSLVTMLAFWRFVLGVGCGGVYPLAATLTAESSNDGESAKARRVALAFSFQGVGYLTVPVVALMIVWLLGEASDLAWRLLLGLGAVPGIVLTFTRVRNNVLHNNVRKSTPDITKLAQHGTTRTPSVLDAISQEPQLWRKMLGTAGCWLLFDIAYYGNIMFQPIVLACAFGEEEETAGHAARDSALIAALALPGYFMSYCMVNRQSPRFIQIQGFLVMAVLYACIA…	Lysosome/Vacuole	Transmembrane domain	Transmembrane	0.2822	0.0774	0.0849	0.529	0.1371	0.0393	0.3785	0.7014	0.6253	0.1546	0.1281	0.9273	0.0678	0.1836	other localisation	0.0665	-	0.025	-	0.187	0.813	OTHER	NA	OTHER
Epithemia	clementina	KAL7580243.1	Diatom PHT1A	MRTSNLNEHLSSLSRKSSNPKHQNVYGAVEGEHYFLPLSGALQSQESDEAYADFMLSVSAANSTVASSHESDALLERNWTVAPASEYLQVQQPGDDDGCHSSCPDLIFEVLGFRHNPFRELSSNRKASTSRNTSAADLRLSMLSNFSTAYNILSISLSLKIMHPLYQDTFSKQNESLCSSALIAGMIVGQLAGGTLGDVLGRHRAMALVMVLQVSAALCSAVSHGFTVPSFYDCGDEGAWRVSIYKVLAVCRFILGVGAGGVYPLAATLTAESSQSKRDRAKSVALTFSFQGIGYLAVPLVTWIVVSIFGQRSDVSWRIILGLGALPGIILTVRRLDSVQRHKQNKGKLKGGGSASPSERAATFPTMTTVKNDDVEQQNISSASSTSSASVPIRRLVPV…	Lysosome/Vacuole	Transmembrane domain	Transmembrane	0.2875	0.0889	0.1023	0.4367	0.1758	0.0613	0.4123	0.7423	0.612	0.1784	0.1678	0.9293	0.0827	0.1672	other localisation	0.0703	-	0.0257	-	0.21	0.79	OTHER	NA	OTHER
Phaeodactylum	tricornutum	J39515	Diatom PHT1A	MLRPLPLAPKKRPSFLYFPRDENTIRFDETYGNLSTSKKATCESSTPKFSKTLLNPTSMPNEIKMGNTTKSSYQSIVISDELKTTEIHAIKRNQEQIRNGVFDVSVIESGYSSQNPYSSPSNEQDDLLTQCFRLLGFDCNPLVVNEGGRNSASADLRLAMLSNFSTAYNTVSISLALAILRNVRPVTKTSNQAFCSSALIGGMIVGQLLGGTIGDVVGRHRAMSLVMLLQIVAAIGSALSCSLLMCGREIDLYHTLTAWRFLLGIGCGGVYPLAATMTAESTHCSQKRAKLVALTFSMQGFGYLAVPLIAWLLVAVLGEGSNISWRVLLALGCAPGIVLSIARTQRTHSLQKRPIRTNDFSSTARPRTAPVSIQDAVMKEPDLFRKLLGTSGCWFLFDV…	Lysosome/Vacuole	Transmembrane domain	Transmembrane	0.2745	0.0881	0.0813	0.4667	0.1597	0.0647	0.3809	0.618	0.5668	0.1086	0.2737	0.9015	0.0825	0.1608	other localisation	0.0903	-	0.0286	-	0.466	0.534	OTHER	NA	OTHER
Fragilaria	crotonensis	KAI2503668.1	Diatom PHT1A	MASDFSCTIDRGYAAVPGSTLLVDELLKGAESSSSATTLASTESTALLDEYIEICRRQETKEHVEGGRLLLIWYLLGFKSDPFLSKNDSSRSRNSAAADLRLAMLSNFSTAYNIVSISLALHLMNDIFPGRPEDKGMCSSALIAGMIIGQLFGGTLGDILGRHVAMTCVMCLQVFAAFFSALSADSSFYGCHVSIFSVLAGWRFVLGIGAGGVYPLAATITSESSQSLAERGKSVAMTFSMQGVGYLAVPLTTWLMVTVFRVPPPYAWRLLLGLGALPGIALTIARSRWLHKRTDWSSNQFEDDSESALVHVEDVETFRTAPVSVMDAILIEPRLFAKLVGTGGCWFLFDILFYGNTLFQPMVLSSVFGAGETVEKVALDSTIIACMALPGYIISIAAT…	Cell membrane|Lysosome/Vacuole|Golgi apparatus	Signal peptide|Transmembrane domain	Transmembrane	0.293	0.0689	0.0715	0.5921	0.1623	0.0269	0.3875	0.7462	0.7428	0.1782	0.1943	0.9378	0.0761	0.1435	other localisation	0.0813	-	0.0278	-	0.1618	0.8382	OTHER	NA	OTHER
Chaetoceros	neogracilis	GAB7158811.1	Diatom PHT1A	MSETSSDHEVVDKEDDDITIRSRSTSTSFVKDAVPPYYCYGSLGKDIHQHDDSVATTKRIQERSDEYFIPMIVADHSDCSYTAASSTTKNSSSDKPSSSDMVLLVERRSVSPWIWKMEQKAGGERPFDGDDQEKTYLLEQYKNYGNLVSVSTTSDEESHLLLERRHDPLEISIPGFFLSKVLGFQCNPFVNGHGRYAGDAISSRTTTRNSPVADLRLSMLSTLSTSYNTLSISWAVQIMSRIYPTNEGEQSICSTALLGGMIFGQLFGGALGDYIGRHQAMTIVMLTQIFAALASALCFGKEHNDSYYLNCFGYQFDYPENLTIFKMLAIWRFILGIGCGGAYPLSATLTAESTSCPQDRGKLVALTFSMQGIGYLIVPLFCWALIGIFGEVSDLTWRI…	Lysosome/Vacuole	Transmembrane domain	Transmembrane	0.2334	0.0986	0.0741	0.3729	0.1718	0.0368	0.4657	0.6964	0.575	0.197	0.1848	0.9263	0.0614	0.1572	other localisation	0.0551	-	0.0219	-	0.1595	0.8405	OTHER	NA	OTHER
Skeletonema	dohrnii	GAB5224091.1	Diatom PHT1A	MDCKHTLNSGNALLPIMQQQKSKYHDYYGAMSKPHLPEDDEAIGMVIGAEYSSPIKFSPELSLAPTVDSSSTCDTSSPDLSLTKRNSTTADARLAMASNFSAAYNTFNISLALALMRSSHPPHTSSDITSCSSAVIGGMIVGQLVGGLLGDWLGRHMAMAVVMCVQVVSALMSAFSGTLLVSNDVSIYTELACWRFFLGFGCGGVYPLSATITAESSSEKGNRSKLLAKMFSMQGVAYLAVPLITYVLVLMFGDGSDVAWRLLLGMGSLPGLVLIITRLYRRRNSLQSSNDETSTQQKTKQVRLQPTSMLEQIRNEDKLGHKLVGTAGCWLLFDILFYGNALFQPKVLQSAFGQSETELDLIRDAIIIGVMALPGYLISIYMVGRQSPRRIQLQGFLCM…	Lysosome/Vacuole		Transmembrane	0.3409	0.1369	0.0624	0.3514	0.1342	0.0137	0.443	0.7208	0.5491	0.0879	0.1883	0.9269	0.059	0.1559	other localisation	0.0959	-	0.0292	-	0.1825	0.8175	OTHER	NA	OTHER
Cyclotella	cryptica	CC00G01870	Diatom PHT1A	MHEPNAPKDYGSVVPPKAFQGKSLNNKSSDVIKEQFVPSVSSSQSTQGSDTSSPSSITRSCYLVDESIAYEVSHNYFIPLKDSLAPRVAPSSGMSISYMKRALRKSSDVILHSLGFYRNPVLASSEGSISSIASTTTTETSSLLSLRVLPQEATQSTDRVVKVAKRNSSYADMQLSMVSNFSAAYNTVNISLGLTLMKPLHPPIHPSDVSICSSALIAGMIIGQLGGGLLGDWLGRHMAMSVVMSLQVASAFWSAWVGLLGVSESVGIYHVLAGCRFLLGIGCGGVYPLAATLTAESSTQEEDRGKLVALTFSMQGVGYLIVSLTAYALLLLLGEESNLAWRLLLGFGCLPGLGLIVIRTFHRSSVVTKNTTRTNESKDVETTRENEQANLDDVTSSNQ…	Lysosome/Vacuole	Transmembrane domain	Transmembrane	0.3313	0.0898	0.0491	0.3419	0.1646	0.0318	0.4355	0.6781	0.5902	0.2482	0.2431	0.9206	0.0613	0.159	other localisation	0.0601	-	0.0234	-	0.1687	0.8313	OTHER	NA	OTHER
Thalassiosira	pseudonana	261414	Diatom PHT1A	SSALIAGMIIGQLGGGLLGDWLGRHMAMAVVMSLQVAAAFWSAWVGLLGVSESFASCRFLLGVGCGGVYPIAATISAESCTTSSENRGKLVALTFSMQGVGYLTMNLVAYALVSVLGEESDLAWRLLLGFGSLPGLALIGIRLYFRRAYDEVNGDALLKDGLIQHQHEKKQPKRVRLAPTSLLQQIQSEPHLFRKILGTALCWLLFDVLFYGNALFQPVVLSSAFGSAETILTTVRDSTIISIMALPGYFVSVAMLGKQSPKRIQLQGFLVMAVLYAIIGFRFSALSSKRLELLTLYGLTFFFSNYGPNTTTFMLPSITFSRPCRSTLNGICAASGKVGALFGSIVFLPLAQWLGNDKVMLACAVVSLVAAAMTMFL	Lysosome/Vacuole		Transmembrane	0.1498	0.0845	0.1135	0.4086	0.2498	0.133	0.3806	0.594	0.4159	0.1109	0.2577	0.9419	0.0428	0.1291	signal peptide	0.5754	21	0.1457	0.0284	-	-	OTHER	NA	OTHER
Cyclotella	cryptica	CC00G73190	Diatom PHT1B	MPPETSNDGNEPPQPAQDHPAHPTTQDNETNHSTTHNGILLLPLLHNAIRNPDQLTAMISNYSTSYNAVNVGIVLPVLKYAAVSSPAHEVAATAAADAAIEAQQQQQQQLHSSDTSEQDALVASSLLGGMIVGQLLGGYLGDAIGRRNAMLFVMLLQIGASLGGAWGITANEDDSDGGDGGGWTTLEQLAMWRFILGIGAGGVYPLAAVMSAENQGEEMEEEEKERGGRPRSVDVMEGSRREYEPASVNDSDPYLNESAQDETLVEESDILSFQRVALTFSMQGLGFVTVPLLAYPLLALHVDIDLVWRLLLGLGAVPGLFVMYLRLFRRNRKKAESSNTNGGVEICDEAVVRQRSEGGSLELTPPTSEEELSNGVQKEDPEDVTFQSTVTALLNDIVD…	Lysosome/Vacuole	Transmembrane domain	Transmembrane	0.2284	0.099	0.0732	0.4967	0.202	0.0464	0.4434	0.5961	0.4757	0.0444	0.1575	0.9371	0.0481	0.1413	other localisation	0.0641	-	0.024	-	0.1772	0.8228	OTHER	NA	OTHER
Thalassiosira	pseudonana	tps24800	Diatom PHT1B	MIVGQLIGGFLGDVLGRRNAMLMVMMLQIGGSLGSALLIHETSNYEGFSALEQLALWRFLLGIGAGGVYPLAAYLNYANEVEDNSTIQSFQRIALTFSTQGLGFITVPLLAYPMLELRWDVDLIWRLLLGVGAIPGFIVLYLRMFWRRNHHKSTEISREGSNEGENNPLSSDVDESTINADQSMTKQHQRNQGGSLELAPSKADIDGRKFVGTAGTWFLFDVLFYGNTLFEPLVLEAAFGSHESNDDDGYGLLQTAVRDSLVISLLSLPGYFVSVLLIGRRISMQGFILMFALYLILGLFWGQLSNNQWLLLILYGGTFFFANYGPNTTTFLLPSVTYSEKCRSTLNGLSAACGKLGALC	Lysosome/Vacuole	Transmembrane domain	Transmembrane	0.192	0.0897	0.0351	0.4372	0.1905	0.0127	0.4182	0.5562	0.5163	0.0227	0.1158	0.9473	0.0335	0.1609	other localisation	0.3743	-	0.1395	-	0.1829	0.8171	OTHER	NA	OTHER
Thalassiosira	oceanica	tho231680	Diatom PHT1B	MVGADGDEENDEPQDCPQGEPALGTRQLLVSALRSRNQVMAMLSNFSTSYNAVNVGLVLPVLQYSVSDASGGGESYSSPDHQEVQRSLEDDQDDEESIVASSLLMGMIIGQLIGGFLGDWLGRRRAMVLVMILQIGGSIGSAIFVTTSESAMNELAIWRFVLGIGAGGVYPLAAVMSAEDREGDECESDEASEAGNSGELPADNQKSIESFQRIALTFATQGWGFLAVPLLAWPMLACRMNADSVWRTLLGLGALPGLLVLYLRIAGDSCSKRRGETLSRVEDPGDGQSNFVADDLSEDNEVDPDNEMALIDNSHLHGRDPNSLEFDALQDLQGENRGLWESIKSEPQLKRKLAGTAGAWFLFDVLFYGNTLFEPLVLEAAFGPGSGADGYELLQSTAR…	Lysosome/Vacuole	Transmembrane domain	Transmembrane	0.2231	0.1007	0.0988	0.4104	0.1903	0.0447	0.4869	0.6549	0.5372	0.0699	0.0851	0.8905	0.0786	0.2194	other localisation	0.1158	-	0.0309	-	0.193	0.807	OTHER	NA	OTHER
Fistulifera	sola	fso92950	Diatom PHT1B	MHHHERIQQPSHSNHQQRLAMLSNFSTSYNVVNIALVLPILRILFPTERIQQDESFLASSLLVGMMLGQVLGGIMGDAMGRLRALRVVMILQMVASFASATWTSSWSSLAVWRFLLGVGAGGVYPLAAVLSAEQASSSSSSSNNKDDDLHRVVLTFATQGVGFWMAPAVGYLLLLTCSNLQIVWRLLLGLGALPGIVLFYLQWKVHKATTSWEASYPPENEETPHLWQGGTPQTATTTTEPSSNTANSTTENDSDGEETTVLDSTAEPDGLFDDRVHEQQSWWESVRNEPQLVQKLLGTAATWFLFDVLFYGNALFQPIVLEAAFGNAETNTLASLQLMARNSLILASIALPGYGVAAFLMGRSDIAFLPSQTPRYVMLQGFACMAVLYGVIGVFWNAL…	Lysosome/Vacuole	Transmembrane domain	Transmembrane	0.2718	0.1063	0.0757	0.3837	0.1672	0.0191	0.52	0.6689	0.4286	0.0591	0.1914	0.9294	0.0528	0.1606	other localisation	0.1792	-	0.1723	-	0.2433	0.7567	OTHER	NA	OTHER
Mayamaea	pseudoterrestris	GKY94942.1	Diatom PHT1B	MTDELAFEISQDDLEAPLLSAIDEDQQRAASDADDAAVTIIASSSSSNQNDDEDSDDNNTSHYSRCCCSSHVESFDCPLLQLTSMISNLSTSYNVVNVSMVLPILQQLHHSRDTHNTSFVATSLLAGMMLGQVLGGALGDVLGKLRALHCVMLLQVFASLASSSVSHSSSLYLHLGCWRFLLGIGAGAVYPLAAVISAEQAGGNNARRTSSAARDDEPLHAATSTDASQQQALSRVVLTFSMQGIGFLLVPLAAVILLQVFPTNLDLVWRLLLALGSLPGIFLLALHCATTCRQGRPEMVSGTPDMQTINDGSDLSVPHESSDDNLALTQPLLPDETPPRHLGLLEAIQSEEDLVFKLMGTALPWFLFDVLFYGNTLFQPIVMSAAFGSQNENNSLLRL…	Lysosome/Vacuole		Transmembrane	0.2365	0.1149	0.0547	0.3003	0.1781	0.0117	0.4163	0.8195	0.5073	0.038	0.1653	0.9002	0.0627	0.1867	other localisation	0.0651	-	0.0241	-	0.2078	0.7922	OTHER	NA	OTHER
Phaeodactylum	tricornutum	J46692	Diatom PHT1B	MTDLLQLGNIVDSLQQPLLASKDCVLDRWIMALQEEEQLGIEANDEDSMLSNTIRELDGLDRVQDSTNVSMSLESNHWYSNDMLIIAMLSNFSTSYNVVNISLVLPILQQVTNTSSTKDAASVASSLLAGMMFGQVFGGALGDYPRLGRLGALRLVMCLQLVASLGSAFVDTSGTAILDVYDQLTLWRFLLGVGAGGVYPLAAVLSAEQGESTDAESLHRVVLTFSMQGVGFLTVPLLTVPLLYTVSNLNTVWRIILGLGSLPGFALLLLQWHWYRKQQTGEILPASDPEQDAAFGQESSALQDSDGEVGTCLDSSPNLENDSGSESTQIVIRHGWLGSIRHEDHLFSKLMGTAGAWFLFDVLFYGNTLFQPIVLEAAFGTPETSNARQLLQRTALNSL…	Lysosome/Vacuole	Transmembrane domain	Transmembrane	0.2576	0.1197	0.1011	0.3777	0.1433	0.031	0.4572	0.7327	0.4855	0.0824	0.1389	0.9468	0.0627	0.1505	other localisation	0.0744	-	0.0258	-	0.1576	0.8424	OTHER	NA	OTHER
Fragilariopsis	cylindrus	gene15381	Diatom PHT1B	MISNFSTSYNVVNISLVIPILKEVHPGSSDKDTAAVASSLLAGMIFGQLIGGALGDSRLGRLGALRLVMTLQIVASLICALSSPINHAAAAAEDIFLWLALWRFLLGIGCGGVYPLAAVLSAEEGKMGDSSSVHRVVLTFNMQGLGFICVPLIAVFLLYCTTNLNIVWRTILGLGALPGFILMAMQCWQMMTAVKYESERIAVLLDTIENVQNDNERTDDDIGSDNNARWVQTLLNEPGLGRKVLGTAGTWFLFDIVFYGNTIFQPIVVEAAFGNKDGSTGIELLQKTAIDSLILTSIALPGYAVAGIMMGRKTFCVTQTPRYVMLQGFAAMSILYATIGINWTYLRGNPIMLVFLYGLTFFFSNYGPNTVTFIMPSLIFEEEHRATWNGVSAAAGKLG…	Cell membrane|Lysosome/Vacuole	Transmembrane domain	Transmembrane	0.1502	0.0654	0.0978	0.6751	0.167	0.0462	0.4384	0.6319	0.6212	0.0535	0.0972	0.9607	0.0861	0.1328	other localisation	0.1797	-	0.1768	-	0.2445	0.7555	OTHER	NA	OTHER
Pseudo-nitzschia	multiseries	ps00G177100	Diatom PHT1B	MNIHQITAMVSNFSTSYNVVSISLVLPILASVCPDGAITETDTALVASSLLGGMIAGQLVGGALGDSCLGRMGALRLVMALQIAASLASAVVYVGVDEDEDNVDAGVGVDDTPVANAYAGVWWNLAVRRFWLGIGCGGVYPLAAVISAEDHSNDCHSNSNSNPNSNSNSNSSSSSSSVRRVVWTFGTQGVGFATVPLAAVVLLAVTSDLNVVWRTLLGLGAVPGVVLVGLQCLEWCRQREEVGTDGDGNGGGAPEREREHDFVPTVGDDDDDDDDDNGGEEETPIPGRGRWLQTLLHEPGLGRKVLGTAGTWFLFDVVFYGNTIFQPIVVAAAFGTTSHNHNDDDDNDADADIAVLRKTAVDSLLLACIALPGYAVSGLAIGTKKKSKGCLTLLPAQTP…	Cell membrane	Transmembrane domain	Transmembrane	0.217	0.1071	0.13	0.543	0.1767	0.0308	0.4287	0.5517	0.403	0.0212	0.1106	0.9428	0.0616	0.1579	other localisation	0.3735	-	0.1291	-	0.1894	0.8106	OTHER	NA	OTHER
Phaeodactylum	tricornutum	J17265	PHT1	MEPSDKLFARSYHFLDEHGENIPLRASIGGSSWTAAGGGSLPHHRRQRKTLMSSSKTRENQHESFNSSASSVRSIATRWSDNTLVQSVLMADGLYVPDVEVETSPEQLPSRYSKANVKSKATWFGALCLAGIGMFVEAYVIITTGQIKTIWHSNYPTCWEADKDQPCPNKIQCCDLFPNTPNTICQVETPNDICTIENNYSNGMTCTEPQVGGVSYAEFAGIMIGMLTFGTVADRVGRKQAGTLTSIVMIAGIGGMTFFDSDNISTLFVVFSCFFAVFGFGVGGEYPLTATQAAEHHAESAEDALQDDEETRHHRLLMEKAKTARRGETISLVFAMQGVGAVVGSLLLLSLIFFSGQGRVDCYSLSANSRGTDVNALETIWRSFYLIGLIMVCMLFIYR…	Lysosome/Vacuole	Transmembrane domain	Transmembrane	0.2432	0.0878	0.072	0.5637	0.1497	0.0173	0.4048	0.7362	0.5899	0.033	0.0561	0.9653	0.1001	0.1698	other localisation	0.0545	-	0.0246	-	0.188	0.812	OTHER	NA	OTHER
Seminavis	robusta	g032160	PHT1	MEPCPTTLETLTDVERHATTVPQEAKEVYETTSRSNNSLVKSVLLAEGIHHDIANHDLKELPDRFDRSSYKATVTWFGTLLLAGIGMFVEAYIIITTGQIKTIWRDQYPECWMADKAQHCPELIECCGLFKDNPLDVNGTCSIDKVNIDYCTAEGQFQHEVQCNESVLGAISYAEFAGIMLGMLTFAFVADIIGRAKAGVVVSYVMCIGLTMMTFYDDTNHIQIFLLWAMFFGLFGLGVGGEYPLAASNAASEHSEELEDALLDDEDRHHRRVLHDHARTARRGETISIVFSMQGIGAVAGSVFLIILLYFADQTYIDCFQPGVNSMGTDPRALNAVWRSFYFIGGIFVVMVLLYRTLVLEEGVGHERMQSRKQRRLDEMQDKRQKVGTLKILWFYAPR…	Cell membrane|Lysosome/Vacuole	Signal peptide|Transmembrane domain	Transmembrane	0.2063	0.0706	0.0353	0.5819	0.1371	0.0106	0.3917	0.6951	0.6188	0.0448	0.0522	0.9699	0.0888	0.1734	other localisation	0.1117	-	0.1594	-	0.1758	0.8242	OTHER	NA	OTHER
Thalassiosira	oceanica	tho122940	PHT1	MDPSLEDPLLDTAGAVGNNAEAGGRPRLSDLEHPLVHSVYRAPGLELDEALDADLPRRFDPGSGKARLTWLGALCIAGVGMFVEAFVIITTGQVKTVWHSAYPTCFSPDEEMPCPDNIACCGLFPNTNPDTCGTVESQDLFTCASDGSYPDDMLCNPAVIGGISYSEFAGIMLGMLSFGKIADAMGPHLAGMLTAAFQIVGILVMTFFRSESLNTIFIVLYPLTAVNAASRGSESEDTNMSRAERRESNRLKEKERSVRRGETITLVFAMQGKTLSAATETLSHINELGVGALVGSVFMLCLIYFAEQTGVECSSTNNAKGSSPHALDAVWRVFYFIGGIFVSMLLVFRSLVLKEGDGHKRILARKQRRQKQMKARHVLRFYLPRLIGTAGNWFLTDIG…	Lysosome/Vacuole	Signal peptide	Transmembrane	0.2149	0.1136	0.0563	0.3746	0.119	0.0116	0.3808	0.7814	0.5589	0.0481	0.0468	0.9627	0.1362	0.1695	other localisation	0.1098	-	0.1755	-	0.1876	0.8124	OTHER	NA	OTHER
Fragilariopsis	cylindrus	gene19774	PHT1	MLKTTTTSSSHNNNDYTCTNSSAVAGGQVDVDVDVIDVDDNDDISNISDDYYGITTIICPTLCSYITNYFWPGLGLFGESYILFSIGTLTPIWKILYPNCFNNSNNFDNNSDNNNTSSCNPIVIQYSLIYGVLIGIILGMISLGYISNRIGRRNGSIITSFLMCLGSFFLVVLSILFTSSSDDDENDNDNDDAAFSSGDEDVVLLFHGIVLSLFIFGIGVGGEYPLSASLASEKATTIATATATQEEIQQNHRRLGIWCNTLTILLLLSILQIRNNNDANNDANNNANDNEDDGNDDNDDDNNTDTTTYTYTEEQLLLVWRITYIIGSLVLFFVFISRIFYLKESKVWLNNNDNNDSKSNKKETTTNTTALFHQHYGMRLFGASMSWLLWDISFYGNKL…	Cell membrane	Transmembrane domain	Transmembrane	0.2493	0.1019	0.0874	0.5134	0.1327	0.0092	0.3971	0.5252	0.3093	0.0158	0.0917	0.9279	0.0379	0.1709	other localisation	0.0941	-	0.0281	-	0.1943	0.8057	OTHER	NA	OTHER
Pseudonitzschia	multiseries	PASAV3_0058180	PHT1	MAAGPGKEAEPFATSTGGTIATPYVRQARDETPLPGAAAPFSLRSLLGGWWRESLWPGMGLFGESYLLFSIGTLSPLWRELYPVCFGENEQEDGGDDDERAYGYASERSCSPLLLGSLAYGVVAGVVVGMVLLGCLSDRIGRRRGSIATAGLMAVGSLGLVGVSALARSAEGTGPRPEGLFAGTALALAVFGVGVGGEYPLSASLASENAAAEAKAGLGGTCGRRGRRVQLVFAMQGLGIWCNSLVMLGLFRILGRSNGNEDDDDDDDDDGSFGYDARDLLTIWRVTYGIGASVLCFVLLTRILYLEESKVWLEAQKTNRHNNPDNGTNNNSITINNKNGSNYVTNRDAPPIDPCVDLNRTQNNNNNNNAFDAHWRSIVLVHQQYGSRMFGAGASWFLW…	Cell membrane	Transmembrane domain	Transmembrane	0.1551	0.0667	0.1139	0.516	0.2535	0.0383	0.4316	0.5114	0.4539	0.0903	0.0995	0.9326	0.052	0.1885	other localisation	0.0785	-	0.0267	-	0.1804	0.8196	OTHER	NA	OTHER
Thalassiosira	pseudonana	tps208170	PHT1	GLGLFGESYLLFSIGTLRPLWEMLYPSCFDEYDNSTCPRPYLSYKSITYSVVLGVMVGMIVLGVLANSMGRRRGSIVTASLMAGGAVSLTLASLVLSNSPSVLFPTMSISLFVFGIGVGGEYPLSASSASERAMGAMKKRREREDVLLVFSMQGVGIFANSLILTFLLMVTKHHDDANDNNIGYEYDQSTLLNIWRIVYATGTLVLVYVLVSRILHLTESEVWSQGRIQRTADNGGHDMQSTWRPSEMTLLLQHYGVRLFGTSATWLLWDIAFYGNKLFQSSFLIAMTGEDASLVDITCASAINAFVALLGYYAAAAIIDDPDVGRLTLQQTGFIITGTLFLLCGCLSDRLSSTWLVVMYFASSFFGQCGPNCTTFLIPAEIFPTETRTMCHGISASSG…	Cell membrane|Lysosome/Vacuole|Golgi apparatus	Signal peptide|Transmembrane domain	Transmembrane	0.1255	0.0774	0.0873	0.6277	0.2147	0.0406	0.4835	0.7336	0.7049	0.066	0.0936	0.9504	0.0477	0.1607	signal anchor	0.1264	-	0.5923	-	-	-	OTHER	NA	OTHER
Phaeodactylum	tricornutum	J462	PHT1	MRNDEMEKPMIPQFALPLKPCWNFFWQTFWPGMGLFGESYLLFSIGTLQPFWNIVYPECFTSSSDDDETDGASVCRPRLRQSLTYSIVLGVISGMLVIGYAANVIGRRKGSILTASLMSGASIALTLLSYTALSSPNLFRCMSCVLFVFGVGVGGEYPLSASSASEKAMDSSSSQRRLLTPRQQERGRSESTMDGLYTVMEDDNDIRHHTHAEEIDSIKSPLPTSSPNRGRQVQLVFTMQGVGIFCNSLIITILIIVFGQTGDAIRDTNNYDDDVGISYSYNHNALLRIWRWTYTLGAVVLTCVWLSRIRFLPESTVWKQDKDDLEELARDALRQHHQQQMVSTITGYSKSSPAAQSQLHTTLSPIKSEISVATSVSSLSAPSLLANDSLPIRDAPSID…	Lysosome/Vacuole	Signal peptide|Transmembrane domain	Transmembrane	0.2222	0.0796	0.0869	0.5093	0.1925	0.0187	0.4225	0.7882	0.6309	0.074	0.084	0.9438	0.0581	0.1852	other localisation	0.1123	-	0.2431	-	0.2187	0.7813	OTHER	NA	OTHER
Seminavis	robusta	Sro1348_g265050	PHT1	MPLFEMSSSQDQPKQKQKKRQQHPSQPPKPQLPQDASSEPRSLCHQFLLKSVWPGLGLFGESYLLFSIGTLKPLWEILYPDCFSGETCSSTLLGSLTYSVVLGVMVGMVALGYAANHLGRRTGSIITASIMAFGAWGVTLVSIFLTDREVWLYRALSMLFFVFGLGVGGEYPLSASSASEYAMGALRHREAQEMQQHDTHNNYSALYENALPTTATTPIRNNTSTHNEEHRQQHRGRHIQLVFSMQGVGILCNSVTMTALLWITGISEQQQQQAQESLLMIWRITYALGALVLTFVLWSRWQYLQESHVWDEDRKKRYRIQQSRSTLLEEAIKSRKQEELLQLDAPIVRSSSSVSSLSAPSVTVDYYNQAIHTTGLPTQHHHNHHHHQHVSNLAVPAAD…	Lysosome/Vacuole	Transmembrane domain	Transmembrane	0.2312	0.0858	0.0774	0.466	0.2134	0.0183	0.4593	0.7045	0.5443	0.0364	0.1058	0.9426	0.0702	0.184	other localisation	0.0644	-	0.0243	-	0.1758	0.8242	OTHER	NA	OTHER
